# Enhanced co-expression of cyclin F and USP7 in luminal A breast cancer correlates with endocrine resistance, high oxidative phosphorylation, and low inflammatory signatures

**DOI:** 10.64898/2026.01.08.698348

**Authors:** Savitha S. Sharma, P. S. Hari, R. Nivedhitha

## Abstract

Cyclin F is a non-canonical cyclin that functions as the substrate-recognition subunit of the SCF^Cyclin F^ E3-ubiquitin ligase complex. By targeting specific proteins for degradation, cyclin F plays an important role in proteostasis and genomic stability. We recently showed that cyclin F interacts with USP7, a deubiquitylating enzyme. USP7-mediated stabilization of ERα and PHF8 is linked to breast carcinogenesis. On the other hand, recent studies have implicated SCF^Cyclin F^ in modulating the CDK4/6-RB axis, a pathway that plays a crucial role in tumorigenesis and progression in the HR^+^/HER2^−^ breast cancer.

Herein, we performed an in-silico analysis to investigate the role of USP7-cyclin F axis in HR+/HER2-breast cancer. Cyclin F and USP7 transcripts were positively correlated across cancer cell lines and the luminal A breast cancer in the TCGA cohort. In both the METABRIC and TCGA breast cancer cohorts, high cyclin F-USP7 co-expression was synergistically associated with poor survival only in the endocrine-treated luminal A group, but not in those without endocrine treatment, suggesting an association with endocrine resistance. Notably, the transcriptomic profiles of high cyclin F-USP7 tumors were associated with signatures of endocrine resistance. Cancer Dependency Map analysis of CRISPR knockout of cyclin F or USP7 on cellular fitness suggested cyclin F influences the CDK4-RB pathway via RBL2 and/or PLK4, while USP7 might influence the ESR1-CDK4 network via HUWE1. Further, pathway analysis of differentially abundant proteins in the TCGA cohort identified enrichment of upregulated proteins in the oxidative phosphorylation and cell cycle pathways, and downregulated proteins in the immune pathways.
