## Supplementary File 1_DepMap analyses for "Enhanced co-expression of cyclin F and USP7 in luminal A breast cancer correlates with endocrine resistance, high oxidative phosphorylation, and low inflammatory signatures"

### Sheet: DepMap Co-dependent genes
Gene	Pearson Correlation	-LOG10 (p value)			Gene	Pearson Correlation	-LOG10 (p value)			Gene	Pearson Correlation	-LOG10 (p value)			Gene	Pearson correlation	-LOG10 (pvalue)			Gene	Pearson Correlation	-LOG10 (p value)
CDK4					CCNF					USP7					ESR1					HUWE1
CCND1	0.464095	63.2429			RBL1	0.248366	17.2931			MDM2	0.515824	80.3434			FOXA1	0.37972	40.9763			HAPSTR1	0.389045	43.1348
TSPAN31	0.303273	25.7571			CCDC47	0.246105	16.9851			PPM1D	0.4622	62.6706			SPDEF	0.370636	38.9401			VCPIP1	0.379231	40.865
FOXA1	0.266491	19.8754			SDHA	0.21906	13.5391			MDM4	0.386547	42.5498			TRPS1	0.314645	27.7567			MDM2	0.218353	13.4547
AGAP2	0.259236	18.8173			ATIC	0.215429	13.1092			HAPSTR1	0.353936	35.3631			GATA3	0.30465	25.9946			USP7	0.206693	12.1062
OS9	0.223096	14.0258			RBL2	0.207261	12.1701			UBE2D3	0.314318	27.698			TFAP2C	0.24002	16.1717			CDK4	0.202103	11.5967
AVIL	0.215493	13.1167			MTHFD1	0.207097	12.1516			ZNF699	0.310128	26.952			GRHL2	0.219556	13.5984			SPDEF	0.19418	10.7455
CYP27B1	0.21212	12.7241			MICOS10	0.206892	12.1286			BRAP	0.30352	25.7996			THNSL1	-0.207215	12.1649			FOXA1	0.192434	10.5627
EWSR1	0.205502	11.9729			GART	0.206806	12.1189			PPM1G	0.287783	23.1729			ZNF486	-0.206595	12.0952			ESR1	0.182657	9.57039
SPDEF	0.205502	11.9729			EP300	0.203146	11.7114			CNOT2	0.2704	20.459			ZFP1	-0.203283	11.7266			ELOA	0.164844	7.89799
NIPBL	0.203047	11.7005			ZNF544	0.201932	11.578			ZWILCH	0.270285	20.4417			ANKRD16	0.196851	11.0285			FANCD2	0.163071	7.74097
HUWE1	0.202103	11.5967			THAP11	0.200648	11.4378			ANKRD17	0.267467	20.0201			SLURP1	0.194356	10.7641			HTATSF1	0.162202	7.66463
MYEOV	0.201182	11.496			CDIN1	0.199641	11.3285			DDX31	0.257595	18.5826			MAN2A2	0.194084	10.7354			TRIP12	0.160658	7.52995
INHBE	0.198405	11.195			FPGS	0.199079	11.2676			PSME3	0.253795	18.0452			CDK4	0.19114	10.4283			STK25	0.153549	6.92661
PLEC	0.197264	11.0726			RPIA	0.199074	11.2672			HEATR1	0.253483	18.0015			GULP1	-0.190945	10.4081			EIF1	0.150576	6.68235
EEF1AKMT3	0.197248	11.071			NCLN	0.198857	11.2437			NCL	0.251188	17.6817			AARD	0.189086	10.2168			IQSEC2	0.149948	6.63137
PRR12	0.197165	11.062			UBE2S	0.198456	11.2005			PPP2R2A	0.246943	17.0988			GRAMD1C	-0.188896	10.1974			GNL3L	0.149157	6.56735
ESR1	0.19114	10.4283			CAD	0.193429	10.6667			DCLRE1B	0.246242	17.0036			PTRH1	0.188137	10.12			LIN37	0.148981	6.55321
MARCHF9	0.189522	9.29414			PAICS	0.192597	10.5797			ADRM1	0.243202	16.5943			CREBZF	0.18777	10.0826			CDK5	0.146651	6.367
STAG1	0.187028	10.0074			CDAN1	0.191464	10.4618			CCNI	0.240416	16.2239			CCND1	0.186933	9.99782			OGT	0.146244	6.33476
FGF19	0.185623	9.86578			ADSL	0.191421	10.4574			IPO9	0.239344	16.0827			FGFR4	0.185359	9.83931			ZEB2	0.145837	6.30261
ELOA	0.185205	9.82384			SREK1	0.190301	10.3416			OTUB1	0.239281	16.0744			HS3ST1	0.183873	9.69084			AARD	0.144685	6.21209
MAU2	0.181071	9.41439			TEDC1	0.189004	10.2084			KNTC1	0.235479	15.5792			HUWE1	0.182657	9.57039			GNG4	0.144262	6.17898
DDIT3	0.181026	9.41003			TEDC2	0.188908	10.1987			NSUN5	0.234302	15.4277			KCNE5	0.180844	9.39221			NRDE2	0.143888	6.14987
GLI1	0.175282	8.85687			GCLC	0.187661	10.0715			MAD2L1BP	0.233509	15.326			TGIF2LX	-0.191871	9.37912			B4GALNT4	0.143716	6.13649
B4GALNT1	0.174791	8.81045			TAF5L	0.18665	9.96919			ACD	0.231339	15.0497			TMPRSS11F	-0.180187	9.32803			IMPDH1	0.14314	6.09174
CCNF	0.174533	8.78604			CCND3	0.185844	9.88794			WDR89	0.229988	14.8792			CORO2B	0.179364	9.24811			PPM1D	0.14306	6.08556
IGSF21	0.170687	8.42746			PPAT	0.185	9.80332			RIOX2	0.223695	14.0988			HECTD3	0.179283	9.24026			FANCI	0.142298	6.02675
MRGPRD	0.169717	8.33822			PDPK1	0.184527	9.75605			RPS7	0.221772	13.8651			STK25	0.179075	9.22008			XKR6	0.141122	5.93651
MDM2	0.167622	8.14739			SDHB	0.182536	9.55842			UCHL3	0.217355	13.3362			ATP6V1B2	-0.178562	9.17044			CNOT2	0.140968	5.92479
XKR6	0.166697	8.06385			LDLRAP1	0.180168	9.32616			DAZAP1	0.217162	13.3134			USF2	0.178222	9.13774			EPHA2	0.139331	5.80055
KIF5A	0.16536	7.94398			DLST	0.180074	9.31701			QRICH1	0.213855	12.9252			ITGA1	-0.177475	9.06588			DCAF4L1	0.13795	5.69682
TRIM8	0.164806	7.89461			DHFR	0.179418	8.38579			MDC1	0.212655	12.7859			KCNAB3	-0.177113	9.03118			NAV2	0.136957	5.62289
SRRM2	0.164285	7.84829			UMPS	0.179139	9.22624			FAF1	0.21238	12.7541			LMX1B	0.176891	9.00995			YY1	0.13665	5.60015
USP38	0.159363	7.41803			TADA2B	0.178355	9.1505			GNL1	0.209607	12.4358			PREX1	0.1758	8.90602			APEX2	0.136083	5.55823
ANKHD1	0.159284	7.41125			OGDH	0.177291	9.04823			ANKRD49	0.207102	12.1522			C5orf47	0.175231	8.85201			TFAP2A	0.135515	5.51638
PSMB5	0.15861	7.35342			UBE2C	0.176971	9.01761			HUWE1	0.206693	12.1062			AQP12B	0.175199	8.84899			SMR3B	0.135403	5.50397
MBD6	0.157881	7.29106			HEATR3	0.176913	9.01211			ZFR	0.20585	12.0117			KRT19	0.174858	8.81673			KMT2D	0.135281	5.49922
CTDSP2	0.157804	7.28451			DNAAF5	0.176764	8.99787			NCAPH2	0.202246	11.6124			CD164	0.174833	8.81441			U2SURP	0.134288	5.42667
ARHGAP9	0.155314	7.07395			CDK4	0.174533	8.78604			TEDC1	0.20177	11.5603			DPP3	0.174735	8.8051			CCND1	0.134024	5.40747
FAM53C	0.154333	6.9919			MICOS13	0.174295	8.76363			TUBE1	0.201163	11.4939			TOGARAM1	-0.173646	8.70268			PLXNB3	0.13398	5.40421
PSMD2	0.153065	6.88653			ADSS2	0.171983	8.54735			EXOSC1	0.201038	11.4803			DBF4B	-0.173195	8.6604			JAZF1	0.133896	5.39816
USF2	0.151769	6.77982			OR2T35	0.171858	7.63186			KIF18B	0.200788	11.453			SLC35D3	0.173178	8.65875			C19orf84	0.133227	5.34966
XPNPEP1	0.150711	6.69333			EED	0.171833	8.53348			NCAPG2	0.199393	11.3016			ZC2HC1A	-0.173164	8.65752			SRSF7	0.132857	5.32298
CYP11B1	0.148961	6.55155			SUPT7L	0.171636	8.51518			WDR75	0.198571	11.2129			HLA-DMA	-0.172959	8.63834			TRABD	0.132737	5.31434
NUDT8	0.148337	6.50148			H2BC7	0.170704	7.64286			OGA	0.197935	11.1446			BLOC1S4	0.17239	8.58526			GZMH	0.132735	5.31415
TFAP2A	0.146931	6.38922			MVD	0.169731	8.33951			FKBPL	0.196651	11.0072			STK4	-0.172363	8.58276			CACNA1B	0.131255	5.20813
ZC3HAV1	0.146781	6.37729			CMTR2	0.168311	8.20988			ZFAND6	0.196047	10.9429			ZNF703	0.17207	8.55544			DAZAP2	0.130808	5.17635
BACH1	0.146433	6.34968			TRIM24	0.167974	8.17927			SASS6	0.19586	10.923			ZNF215	-0.172028	8.55159			DDX31	0.13077	5.17368
LACRT	0.146048	6.31926			RAB5IF	0.167204	8.10962			RPL19	0.195759	10.9123			UPF1	0.17126	8.48034			LRRC30	0.130287	5.13945
RBL2	0.144832	6.22361			POT1	0.167152	8.10487			VCPIP1	0.195642	10.8999			KCNMA1	0.170916	8.44852			RAB19	0.130223	5.13489
MOB3C	0.144356	6.18638			PIM3	0.166167	8.01621			NCAPD3	0.194689	10.7991			RWDD1	-0.170875	8.44477			ABHD17C	0.130064	5.12363
GATA3	0.143915	6.15194			TINF2	0.165856	7.9883			C4orf46	0.192693	10.5897			XKR6	0.170045	8.36838			FXR1	0.129604	5.09123
PLK4	0.143802	6.14315			RNASEH2A	0.165674	7.97201			UBXN7	0.19008	10.3188			SPPL2A	-0.169997	8.36389			GPKOW	0.129563	5.0883
RPL18A	0.14277	6.06315			EIF5A	0.165042	7.81683			NONO	0.1895	10.2593			SIAH2	0.169906	8.35562			WDR33	0.129484	5.08277
MYO1C	0.142762	6.06251			LIPT1	0.164726	7.88749			UTP15	0.189319	10.2408			SFRP1	0.169587	8.32633			POM121L12	0.129388	5.07605
BAP1	0.142528	6.04449			ANAPC13	0.16432	7.8514			POLR1E	0.189064	10.2146			SCN7A	-0.16932	8.30186			CRABP1	0.128697	5.02757
FGFR4	0.142519	6.04378			GMPS	0.163836	7.80849			LIG4	0.187566	10.0619			SLC10A5	-0.168839	8.25796			MISP	0.127227	4.92536
OXER1	0.142361	6.03159			PTBP1	0.163755	7.80135			ZNF622	0.186742	9.97844			LIMD2	0.168416	8.2194			ZBTB20	0.127008	4.91018
C4orf46	0.141575	5.97117			SUPT20H	0.163526	7.78106			INTS12	0.186631	9.96727			CCDC148	-0.168316	8.21034			KRTAP10-11	0.126683	4.88781
IL17A	0.140874	5.91758			MIER2	0.163249	7.75665			ZNF511	0.186224	9.92625			ALG13	-0.168124	8.19294			SNED1	0.12608	4.84631
TMEM134	0.140343	5.87722			AKT1	0.161995	7.64645			GRWD1	0.185711	9.87455			RNF180	-0.168083	8.18918			TGM3	0.125949	4.83737
METAP2	0.140342	5.87711			KLHDC3	0.161901	7.63827			CIP2A	0.185199	9.82326			SDK2	0.168071	8.18812			MAN2A2	0.12586	4.83124
FLI1	0.140211	5.86719			SDHD	0.161722	7.62265			PIDD1	0.185083	9.81162			SLFN14	-0.167679	8.15255			PIDD1	0.125765	4.82479
UBAP2L	0.140135	5.8614			ARHGAP45	0.161592	7.61125			USP38	0.184787	9.78205			MAPK7	0.167236	8.1125			SLC12A4	0.125596	4.81323
UBALD1	0.139915	5.84473			FH	0.161412	7.59556			YPEL5	0.184476	9.75094			MAGEA8	0.167167	8.10621			OR2L5	0.125472	4.37358
GATD1	0.139673	5.8264			EZH2	0.161382	7.59293			USP42	0.184091	9.71252			CENATAC	0.16708	8.09838			UGT2A3	0.125098	4.77925
MTOR	0.139488	5.81243			PAPOLA	0.161363	7.59127			CEP120	0.184028	9.70629			OVOL1	-0.166668	8.06122			SIVA1	0.124998	4.77244
GLCCI1	0.139224	5.79246			TKT	0.161108	7.56906			TCOF1	0.179837	9.29402			ARSK	-0.166436	8.04034			SLX4	0.124848	4.76223
BTG2	0.138983	5.77434			SAE1	0.160628	7.52737			SAFB	0.17978	9.28841			MFSD12	0.166413	8.03829			PRAF2	0.124771	4.75703
CAND2	0.138769	5.75824			DNAJC9	0.160595	7.52455			PIAS4	0.179109	9.22339			NLRP11	-0.165824	7.98543			UBE2D3	0.124767	4.75674
CALML6	0.13804	5.70359			SDHC	0.160302	7.49914			PSME1	0.178928	9.20583			RASGEF1B	0.1655	7.95644			UBAP2L	0.124649	4.74873
TCF25	0.137228	5.64303			OR2T8	0.160148	6.69923			PUM3	0.177986	9.11502			DEFB110	-0.165389	7.94652			TAF1	0.124629	4.74739
SMAGP	0.136335	5.07065			PLK4	0.159527	7.43219			PGBD2	0.177951	9.11163			EPHB6	0.164917	7.90441			HNRNPR	0.124577	4.74385
WNT10A	0.136019	5.55347			INO80D	0.15917	7.40142			WDR43	0.177246	9.04393			ANKHD1	0.164588	7.87519			ARHGEF40	0.123999	4.70475
PYM1	0.135899	5.54466			TFRC	0.158876	7.37625			PRMT3	0.177217	9.04113			TMEM135	-0.164564	7.87307			MED12	0.123866	4.6958
TST	0.135573	5.52067			GNA12	0.158572	7.35014			SURF6	0.177127	9.03256			PPA1	-0.164146	7.83598			ZC3H7A	0.123752	4.68808
KRT6B	0.135236	5.49595			OR2T27	0.15855	6.66858			CENPF	0.176821	9.00327			LRRC40	-0.16391	7.81504			IK	0.123518	4.67233
ZMYM2	0.134562	5.44666			ATP1B3	0.158118	7.31128			XRCC4	0.176047	8.92949			GNAT3	-0.163806	7.80587			LTB4R2	0.123021	4.63894
ADCYAP1	0.134153	5.41679			TRIM28	0.158108	7.31042			TUBD1	0.175934	8.91875			MRGPRE	0.163709	7.79724			WNK3	0.122665	4.61512
KRT3	0.134083	5.41175			PIAS4	0.158092	7.30907			IPO4	0.175329	8.86136			ZNF586	-0.163582	7.78606			ANAPC15	0.122488	4.60335
C3AR1	0.134078	5.41134			GTF2H5	0.157989	7.30031			CENPU	0.174114	8.7466			PSMC1	0.163289	7.7602			FANCA	0.121674	4.54919
DAZAP1	0.133957	5.40255			MLST8	0.155661	7.10308			DDX21	0.174077	8.74315			LDAF1	-0.162732	7.71113			SPTY2D1	0.121612	4.54502
SQSTM1	0.133748	5.38742			COA4	0.155191	7.06358			CWH43	0.173968	8.73287			ACAP3	0.162611	7.70053			OTUD5	0.121494	4.53721
BRWD3	0.133641	5.37961			PPCDC	0.154719	7.02409			OR2T27	0.172963	7.83191			TAAR5	0.162573	7.69718			SHISA5	0.121	4.5046
NUDC	0.133399	5.36209			AP2M1	0.154462	7.00261			PPP4R2	0.172419	8.58792			KCNQ1	0.16225	7.66882			HPCAL1	0.120952	4.5014
RPAIN	0.132679	5.31017			LRCH1	0.153816	6.94883			APEX2	0.172347	8.58128			GCSAM	-0.162249	7.66872			PPP4R2	0.120625	4.47985
PLAA	0.132564	5.3019			TTC14	0.152661	6.85321			FLT3LG	0.172271	8.57418			CEP95	-0.162117	7.6572			MLLT1	0.120412	4.46585
DSTYK	0.132561	5.30167			AHCY	0.152545	6.84366			MEMO1	0.172238	8.57111			ZNF211	-0.162003	7.64717			IGBP1	0.120025	4.44049
ZNF703	0.132429	5.29214			PGD	0.152289	6.8225			ZNF574	0.170627	8.42189			PTCD2	-0.161897	7.63791			ADCY3	0.119585	4.41171
GPR152	0.131895	5.25386			OR2T5	0.152267	6.10826			TRIM28	0.170438	8.4045			TMEM249	0.161606	7.61246			IER5	0.119338	4.39566
MRGPRE	0.131893	5.25373			ERMARD	0.152192	6.81454			SLC25A25	0.169881	8.35329			CNRIP1	-0.161413	7.59566			FAM193B	0.11932	4.39445
USF1	0.131581	5.23144			COX6C	0.151673	6.77191			ATRX	0.169264	8.29674			ELMOD1	-0.161222	7.57902			MDM4	0.119091	4.37955
HOXC11	0.131315	5.21246			TADA1	0.151611	6.76687			MRFAP1	0.169218	8.29252			HIF1A	-0.161191	7.57631			AJUBA	0.118978	4.37224
DPP7	0.131247	5.20758			GSS	0.151155	6.72955			C1D	0.168546	8.23128			IL18	-0.161131	7.57108			C2orf76	-0.118988	4.37285
ZNF385A	0.131246	5.20754			DHODH	0.151126	6.72717			DNAJC21	0.168431	8.22081			H1-7	0.160972	7.55729			TMEM207	-0.118991	4.37309
PHC1	0.131222	5.20584			NMNAT1	0.150817	6.70201			ZNF654	0.168325	8.2112			RBM42	0.160936	7.55413			ZFP1	-0.11909	4.37952
CCL21	0.131054	5.19388			TMEM147	0.150722	6.69421			YWHAE	0.168313	8.10741			CACNA1S	0.160907	7.55157			FCRL4	-0.119294	4.39274
GFPT2	0.130945	5.18611			CTBP1	0.150619	6.68582			PDE6G	0.168251	8.20443			ABITRAM	-0.160804	7.54269			DEFB123	-0.119313	4.39403
PREX1	0.130545	5.15773			DLD	0.150469	6.67367			CRBN	0.168245	8.20392			ABCA2	0.160731	7.5363			TPRKB	-0.119446	4.40267
VCPIP1	0.130533	5.15682			DTYMK	0.150352	6.66414			CSNK1A1	0.166986	8.08989			NOX3	0.160253	7.49485			SLC7A13	-0.119802	4.4259
TIGD5	0.130444	5.15052			MRPS16	0.1494	6.58696			RPL22L1	0.166964	8.0879			PPP1R42	-0.16018	7.48861			TMCO2	-0.119845	4.42872
BIN3	0.130299	5.14026			ATXN7	0.149154	6.56711			PDCD2	0.166877	8.08011			PJA2	-0.160001	7.47306			ZNF267	-0.11989	4.43166
HIRA	0.130241	5.13618			PFAS	0.149005	6.55516			RFPL3	0.16674	8.06773			CYP11B1	0.15986	7.46093			AKT3	-0.120307	4.459
LIG1	0.130044	5.12222			IBA57	0.148754	6.53491			RPL14	0.166735	8.0673			KCNE3	-0.159752	7.45159			DDX53	-0.120607	4.4787
IGHMBP2	0.129974	5.11729			MDM4	0.148614	6.5237			NFAT5	0.166669	8.06135			BMP7	0.159617	7.43991			CHPT1	-0.120644	4.48113
FANCD2OS	0.129714	5.099			CITED2	0.148032	6.477			EXO1	0.166523	8.0482			FANCD2OS	0.15951	7.43074			ECHDC1	-0.120856	4.49507
CAPG	0.129391	5.07626			AQP12B	0.147782	6.45702			DAXX	0.165618	7.96703			AVPR1A	0.159496	7.42956			FDXR	-0.121128	4.513
PPM1G	0.129347	5.07314			SDF4	0.147653	6.44672			PAK1	0.165496	7.95609			IFIT5	-0.159466	7.4269			SAA4	-0.12139	4.53032
FGF4	0.128936	5.04434			MAPKAPK5	0.147649	6.4464			UBFD1	0.165179	7.9278			POGK	0.159364	7.41818			ZNF45	-0.121788	4.55672
TNFRSF4	0.128205	4.99328			ZNF891	0.147046	6.39832			METAP2	0.165044	7.91575			ECT2L	0.15935	7.4169			ELMOD1	-0.121825	4.55918
TESMIN	0.12805	4.98241			MBNL1	0.147025	6.39667			CEP295	0.164947	7.90712			LIPA	-0.15931	7.41348			ZFP62	-0.122423	4.59899
IPO5	0.127682	4.95691			SGF29	0.146542	6.35832			AUNIP	0.16484	7.8976			LGALS2	-0.158887	7.37718			LARP4	-0.122769	4.62209
SLC38A2	0.127221	4.92491			LIG1	0.146538	6.35804			RPF2	0.164487	7.86621			RECQL5	0.158769	7.367			SNPH	-0.123008	4.63807
NKX2-1	0.127156	4.92045			MRGBP	0.146471	6.35274			MORF4L1	0.164446	7.86258			RAD21L1	-0.158567	7.34975			TADA2A	-0.123135	4.64663
USP7	0.12668	4.88758			FLVCR1	0.146187	6.33023			BARD1	0.163676	7.79437			F9	-0.158364	7.33234			PDP2	-0.123218	4.6522
B4GAT1	0.126398	4.86821			TCF3	0.146068	6.32082			GATAD2A	0.163353	7.76581			TTC21A	0.158218	7.3199			ALG6	-0.12335	4.66102
KRT19	0.126064	4.84526			HNRNPU	0.145701	6.29188			C5orf34	0.162911	7.72682			ZNF331	-0.15821	7.31914			EFNB2	-0.124077	4.70998
RBM47	0.125992	4.84031			PUSL1	0.145308	6.26091			PCNP	0.162562	7.69618			ASB10	0.157929	7.29517			THAP2	-0.124156	4.71537
AKT1	0.125427	4.80165			FURIN	0.145022	6.23849			EDRF1	0.16195	7.64257			IGBP1	0.157658	7.27206			BST2	-0.124177	4.71679
ASPSCR1	0.124702	4.7523			IREB2	0.145007	6.23732			SELENOS	0.161047	7.56379			VRTN	0.157439	7.25343			PIWIL1	-0.124409	4.73248
PIK3R1	-0.124538	4.74124			TRMT61A	0.144983	6.23543			C2orf49	0.160918	7.55254			ACSS2	-0.157021	7.2179			SLC10A5	-0.12454	4.74136
ZNF326	-0.124794	4.75859			MFN2	0.144846	6.22472			RPS3	0.160905	7.55146			LRRC36	-0.156951	7.21204			PPP2R3A	-0.124748	4.75544
SNAP23	-0.125207	4.78664			BCL2	0.144343	6.18533			CCNG1	0.160845	7.54625			OR51T1	-0.165437	7.21191			CERS5	-0.124851	4.76244
SLCO1B1	-0.125455	4.80361			DCPS	0.144073	6.16429			SEPHS1	0.158862	7.37503			ZBTB20	0.156479	7.172			VAX1	-0.125697	4.82011
ZSCAN25	-0.125597	4.81326			SPDEF	0.143962	6.15563			SET	0.15884	7.37308			ARAP2	-0.156439	7.16867			VPS4B	-0.125808	4.8277
HNRNPD	-0.125795	4.82679			GABPB1	0.143655	6.13172			PTMA	0.158238	7.32155			DLG5	0.156234	7.15135			ARG2	-0.125868	4.83181
TEKT5	-0.126339	4.86409			DISC1	0.14245	6.03845			XKR6	0.158185	7.31707			KLHL12	0.15621	7.14929			PPFIA1	-0.12608	4.84631
P4HA1	-0.126727	4.89081			TUBE1	0.142372	6.03241			ZMYM6	0.157999	7.30111			GPR35	0.156072	7.13768			EFCAB11	-0.126733	4.89126
MLEC	-0.127222	4.92502			H4C9	0.142076	6.00963			NASP	0.157253	7.23766			XPNPEP2	0.155973	7.1293			GRIA2	-0.12682	4.89721
ICOS	-0.129545	5.0871			SLC25A26	0.141935	5.99884			TIPRL	0.156852	7.20363			BCL2A1	-0.155941	7.12664			RB1	-0.127188	4.92262
DHX35	-0.129718	5.09925			CPAMD8	-0.141504	5.96578			CPM	0.15677	7.19668			RIIAD1	-0.155677	7.10441			HIGD1A	-0.127427	4.9392
BEX4	-0.130107	5.12672			EPS8L3	-0.14225	6.02304			HIRA	0.156176	7.14641			PEG3	-0.155277	7.07078			COMMD1	-0.129391	5.07627
GPATCH8	-0.130508	5.15506			BMT2	-0.142597	6.04977			EIF1	0.155802	7.11492			CFAP47	-0.155092	7.05529			FAM111B	-0.130084	5.12505
CEACAM7	-0.130735	5.17114			CCNA2	-0.142624	6.0519			MYO1C	0.155696	7.106			AOC1	0.154794	7.03037			SERINC3	-0.130338	5.14305
SSB	-0.1308	5.17582			TMEM38A	-0.142702	6.0579			ARMC5	0.155336	7.07579			TSTD2	-0.154676	7.02046			SLC22A10	-0.130349	5.14385
CDK8	-0.130811	5.17654			CSNK2A2	-0.142782	6.06408			CLDN19	-0.155258	7.0692			PPP1R14C	0.154622	7.01601			PRKRIP1	-0.130428	5.14937
TEX12	-0.131108	5.19772			PEX11B	-0.143095	6.08829			ARIH1	-0.155738	7.10958			RGN	-0.154278	6.98727			MAP3K7	-0.131581	5.23144
GARIN1B	-0.131692	5.23933			ARHGEF7	-0.143607	6.12802			ZNF318	-0.156197	7.14825			EFHD1	0.153978	6.96228			DSN1	-0.131627	5.23469
SULT6B1	-0.132031	5.26358			TSSK1B	-0.144251	6.17812			CDC23	-0.156662	7.18752			MIPOL1	-0.153521	6.92435			TBPL1	-0.13182	5.2485
RFESD	-0.132838	5.32162			DBF4	-0.14504	6.23986			PDRG1	-0.156691	7.18998			RPP14	-0.153169	6.89514			CCDC198	-0.132264	5.28034
RPRD1B	-0.133439	5.36498			DQX1	-0.14542	6.26972			POLR2I	-0.158076	7.3077			PANK2	-0.153112	6.89048			VPS50	-0.132581	5.30307
GTF3C3	-0.13452	5.44356			TSHB	-0.146948	6.39051			ZNF326	-0.158279	7.32503			FNDC1	0.152952	6.87723			ZDHHC13	-0.132672	5.30963
ARB2A	-0.135219	5.49471			BPIFB4	-0.147026	6.39676			SMU1	-0.160994	7.55917			GPIHBP1	0.152734	6.85921			RAD9B	-0.1337	5.3839
CHD8	-0.135944	5.54799			ARIH1	-0.147126	6.4047			HOXA11	-0.161111	7.56939			ZDHHC13	-0.152693	6.85583			ICOS	-0.134113	5.41393
YJU2B	-0.136308	5.57482			GLRA2	-0.147386	6.42541			NCBP1	-0.161996	7.64656			CCN2	0.152681	6.85482			MOB4	-0.134592	5.44878
PDZRN4	-0.136888	5.61773			SKP2	-0.147732	6.45299			THOC5	-0.162569	7.6968			ANKDD1B	-0.152597	6.84789			TP53RK	-0.134686	5.45568
DPH6	-0.136955	5.62274			GPR61	-0.148975	6.55269			ACTL10	-0.162863	7.72266			RPS6KA3	-0.152458	6.83647			IQUB	-0.135437	5.51071
RAD9B	-0.137198	5.64078			TCF7L1	-0.149598	6.60297			ZNF610	-0.163063	7.7402			ATXN3L	-0.152399	6.83157			C14orf39	-0.135473	5.51328
ATM	-0.137394	5.65539			SYNPO2L	-0.150062	6.64054			GID4	-0.163359	7.76636			ZNF471	-0.152216	6.81655			CD302	-0.136107	5.55998
FRA10AC1	-0.138827	5.76262			DEFB115	-0.15073	6.69487			ZNF407	-0.16402	7.8248			NEU2	0.151958	6.79533			POLB	-0.136622	5.59803
VPS50	-0.138989	5.7748			SLBP	-0.151461	6.75459			CA14	-0.164238	7.84412			BCAS1	0.151876	6.78855			UBE2K	-0.136775	5.6094
SRGAP1	-0.139645	5.8243			TADA2A	-0.151655	6.77045			SLC1A6	-0.164285	7.84826			MFSD14B	-0.151813	6.78342			TRMO	-0.137891	5.6924
POLR3B	-0.140092	5.8581			CCNB1	-0.155738	7.10952			MPP4	-0.165581	7.9637			DUSP18	-0.151749	6.77817			CA13	-0.138684	5.75185
RTF2	-0.141695	5.98038			NFIX	-0.158967	7.38404			POLR2D	-0.166984	8.08972			GBP7	-0.151573	6.76374			NUCB2	-0.138747	5.75655
TNPO1	-0.142419	6.03605			CCDC38	-0.159099	7.39535			HOXB8	-0.16878	8.25262			SPRR4	-0.151551	6.76192			LIPN	-0.138749	5.75672
C2orf76	-0.142622	6.05172			POLR3B	-0.160855	7.54707			NCBP2	-0.169942	8.35888			CBY3	0.151469	6.75521			FCER1G	-0.140311	5.87476
EFR3A	-0.144586	6.20429			BUB1B	-0.163973	7.82059			PRPF19	-0.172481	8.59375			CD22	-0.151378	6.74775			MIS18A	-0.140467	5.88662
PIWIL1	-0.145553	6.28024			EGFR	-0.165427	7.94993			FBXO42	-0.175474	8.87503			RPL17	-0.151081	6.72353			ACTR2	-0.14147	5.96317
ZNF486	-0.147729	6.45275			MYCBPAP	-0.16598	7.99942			UBE2K	-0.178221	9.13761			ARL1	-0.150845	6.70423			EFCAB13	-0.142114	6.01254
RPRD2	-0.148236	6.49332			JUNB	-0.166125	8.01248			RPRD2	-0.178484	9.16297			MRGPRD	0.15064	6.68757			GGPS1	-0.142312	6.02783
PPP2R3C	-0.151411	6.75046			ABCA4	-0.168051	8.1863			PLK1	-0.179036	9.2163			ARCN1	0.150187	6.65071			CCDC110	-0.143383	6.1106
FKBP5	-0.152727	6.85865			CDK2	-0.168653	8.24104			CCDC6	-0.179223	9.23445			BRPF1	0.150119	6.64523			STAM2	-0.145451	6.27217
STAT4	-0.153376	6.91228			FAM32A	-0.169083	8.28022			KALRN	-0.183676	9.67133			IFI16	-0.150049	6.63955			CSNK2A2	-0.145742	6.29512
MAGOH	-0.154349	6.99322			ARHGAP29	-0.169178	8.28895			STYXL1	-0.184139	9.7174			OR4S1	0.158123	6.63566			EPGN	-0.145754	6.29601
RBM7	-0.155423	7.08309			ADGRE3	-0.16972	8.33854			SLC7A6OS	-0.184328	9.73618			PPP1R15B	0.15	6.63557			MANEA	-0.146554	6.35927
SKP2	-0.155473	7.08726			ZWINT	-0.170226	8.38495			RPL22	-0.184399	9.7433			CINP	-0.149922	6.62918			MEIG1	-0.147001	6.39475
ELMOD1	-0.158233	7.32117			PRRC2A	-0.173726	8.71018			XPO7	-0.187627	10.0681			ZNF786	0.149777	6.61745			RARS1	-0.147782	6.45698
EIF4E2	-0.164774	7.89174			HAO2	-0.175961	8.92127			GPATCH8	-0.193659	10.6907			PROB1	0.149607	6.60373			CRP	-0.149288	6.57794
TP53BP1	-0.171001	8.4564			TCF19	-0.184252	9.72859			TRIM27	-0.200857	11.4606			IL17RE	0.149582	6.60171			POLR3B	-0.151602	6.76609
TP53	-0.17829	9.14422			KCTD16	-0.185042	9.80756			FAM193A	-0.204725	11.8863			NEK7	-0.149526	6.59717			CFHR5	-0.153197	6.89745
CDKN1A	-0.18553	9.85642			LIN54	-0.196444	10.9852			ATM	-0.311762	27.2414			IL17RD	-0.149514	6.59622			USP28	-0.154413	6.9985
E2F3	-0.193169	10.6394			TFDP1	-0.196616	11.0034			CHEK2	-0.325956	29.8338			TRIQK	-0.149334	6.58163			TP53BP1	-0.16332	7.7629
CDK6	-0.199046	11.2641			TTK	-0.19754	11.1021			TP53BP1	-0.37522	39.9596			CALY	0.149158	6.56748			ATM	-0.171653	8.51679
DYRK1A	-0.200611	11.4337			FBXO5	-0.241252	16.3346			CDKN1A	-0.407978	47.7369			TRPM2	0.149027	6.55689			CHEK2	-0.185785	9.88199
RB1	-0.207007	12.1415			E2F3	-0.279529	21.8601			USP28	-0.426667	52.5802			LYRM2	-0.148966	6.54692			MEIOB	-0.19742	11.0894
CDKN2C	-0.222693	13.9768			E2F1	-0.335898	31.7336			TP53	-0.479667	68.0856			DPT	0.148867	6.54403			TP53	-0.216282	13.2094
