## Supplementary File 2_TCGA_DAPs for "Enhanced co-expression of cyclin F and USP7 in luminal A breast cancer correlates with endocrine resistance, high oxidative phosphorylation, and low inflammatory signatures"

### Sheet: DAPs_increased abundance
Gene	pval	log2fc	FDR
C8ORF73	0.0446114	4.24759	0.519327			TCGA Luminal A breast cancer_endocrine treated_proteomics dataset
DNAJC12	0.0126928	4.10351	0.485642			CCNF+USP7 HIGH GROUP
CLGN	0.0258605	3.96722	0.50555			Differentially abundant proteins (DAPs) - increased abundance
CMC1	0.00342813	3.85279	0.431605
C16ORF88	0.00422181	3.74878	0.439062
TCEAL3	0.0472485	3.57525	0.526887
HN1L	0.0046393	3.48789	0.439062
CD46	0.0362409	3.43767	0.511487
UQCRQ	0.0303571	3.3327	0.50823
TIMM8B	0.0157543	3.18724	0.485642
CD46.1	0.03717	3.18665	0.511487
ABAT	0.0422514	3.06573	0.519327
TRAFD1	0.0466948	3.04254	0.526342
TCEAL4	0.0258955	3.03882	0.50555
YY2	0.0145697	2.99335	0.485642
CD46.2	0.0447312	2.97857	0.519327
GRN	0.0498107	2.94135	0.533532
UNG	0.000577246	2.83789	0.31311
FUNDC2	0.0415243	2.7699	0.519327
HMGB2	0.00686657	2.76288	0.463665
UNG.1	0.000846313	2.75654	0.361979
YY1	0.010572	2.74527	0.485491
SRCIN1	0.0075048	2.71783	0.46941
ZKSCAN1	0.037316	2.70278	0.511487
MADD.1	0.0418639	2.59954	0.519327
C19ORF52	0.0240887	2.5295	0.50555
HAGH.1	0.0160911	2.51575	0.485642
RREB1	0.0327607	2.50285	0.50823
SFXN2	0.00553455	2.50228	0.456022
SCO1	0.0096374	2.45433	0.485491
COQ7	0.0194075	2.42974	0.486376
ACSF3	0.005175	2.42649	0.445114
DNAJC19	0.0121901	2.41744	0.485491
NME4	0.0469315	2.40511	0.526342
THSD4	0.0061186	2.39433	0.456022
SLC25A24	0.0257909	2.38119	0.50555
DNAL1	0.00472652	2.3702	0.439062
NDUFA8	0.00509944	2.34473	0.445114
NOB1	0.0394243	2.31559	0.511487
MKL2	0.00785048	2.31243	0.46941
EDF1.1	0.0289634	2.3114	0.50823
FLYWCH2	0.013694	2.30332	0.485642
NAV1	0.00057535	2.30054	0.31311
C1ORF107	0.0173734	2.27827	0.485642
ADO	0.0311466	2.26963	0.50823
C20ORF43	0.0150568	2.26652	0.485642
SP1	0.0373643	2.26127	0.511487
MECR	0.00401736	2.24537	0.431605
IRS2	0.0185251	2.23717	0.485642
DAPK1	0.0230476	2.22547	0.50555
TRMT61B	0.0335166	2.21448	0.508562
TAF15	0.0355203	2.20965	0.511487
TFCP2L1	0.0295428	2.19602	0.50823
MRPL2	0.0177362	2.19395	0.485642
CHCHD6	0.0312532	2.19139	0.50823
TSFM	0.00114499	2.18353	0.364619
ZADH2	0.0114731	2.17341	0.485491
REPS2	0.0191817	2.17318	0.486376
REPS2.1	0.0191817	2.17318	0.486376
UTP23	0.0385851	2.17213	0.511487
DCI	0.00604546	2.16515	0.456022
MRPS16	0.00668543	2.16502	0.463007
STBD1	0.0049518	2.16364	0.445114
GBAS	0.00182986	2.15581	0.414327
ATP5C1	0.0133147	2.15522	0.485642
MRPS5	0.0119871	2.15112	0.485491
C6ORF130	0.0434529	2.11335	0.519327
MTIF3	0.0187827	2.07852	0.485642
ATP5C1.1	0.0149048	2.06531	0.485642
ACADSB	0.0294643	2.05587	0.50823
CHCHD4	0.0202551	2.0458	0.492978
ALDH5A1	0.0155775	2.03861	0.485642
HAGH	0.0120784	2.03185	0.485491
C9ORF80	0.0416599	2.02882	0.519327
CHAF1A	0.022324	2.02419	0.505021
TSSK3	0.01644	2.02323	0.485642
ECHDC3	0.0486068	2.01862	0.533296
CEP110	0.0414902	2.01462	0.519327
STMN1	0.0489612	2.01399	0.533532
MRPL27	0.0169209	1.97108	0.485642
GOLGA5	0.0350482	1.96696	0.511487
TFAM	0.00736369	1.93942	0.467945
GOT2	0.0292546	1.92738	0.50823
SSBP3	0.0252605	1.91634	0.50555
NDUFA3	0.0251767	1.9058	0.50555
CKMT2	0.0283222	1.90232	0.50823
STUB1	0.029952	1.9013	0.50823
ATXN2	0.044987	1.89713	0.519327
PLEKHA6	0.0328319	1.89503	0.50823
KTN1.1	0.0267421	1.89449	0.50555
SLC25A31	0.00383301	1.87922	0.431605
PPM1G	0.0405437	1.87802	0.514645
FARS2	0.0319088	1.87486	0.50823
NDUFB10	0.0500102	1.87358	0.533532
MTUS1.1	0.0333052	1.87054	0.50823
DDR1	0.00557499	1.86325	0.456022
MTUS1	0.0342978	1.85842	0.510583
WIPF2	0.0146703	1.85802	0.485642
NME3	0.0221833	1.85414	0.505021
HSD17B8	0.0178414	1.85414	0.485642
ATP5S	0.00126542	1.85199	0.383312
ANLN	0.01955	1.84542	0.48819
C4ORF43	0.0299754	1.84468	0.50823
MOSC2	0.0169598	1.84028	0.485642
NKAP	0.0309037	1.83828	0.50823
RABEP1	0.0242739	1.83721	0.50555
POLG	0.043719	1.83526	0.519327
FBXO38	0.040554	1.83423	0.514645
KTN1	0.0325481	1.83416	0.50823
BBX	0.0405502	1.82528	0.514645
CHTF18	0.00469644	1.81746	0.439062
CHCHD3	0.0242413	1.81623	0.50555
ERCC6	0.00290058	1.81567	0.421756
MYO5C	0.0478485	1.81207	0.530593
MAPKAPK2	0.0206485	1.80471	0.492978
RABEP1.1	0.0281126	1.79807	0.50823
KHDRBS1	0.0422829	1.79681	0.519327
LRRFIP1.1	0.0327525	1.79383	0.50823
UAP1	0.0155083	1.79269	0.485642
TIMM9	0.0182761	1.78464	0.485642
LRRFIP1	0.0310128	1.78424	0.50823
KIAA0182	0.0270727	1.78262	0.505596
NSMCE1	0.0207923	1.76851	0.492978
AKAP1	0.00198855	1.76273	0.414327
TMEM85	0.0341788	1.76247	0.5099
ZC3H4	0.03975	1.75787	0.5138
PARN	0.0019688	1.75515	0.414327
FASTKD5	0.0266389	1.75258	0.50555
UQCRB	0.0113901	1.7452	0.485491
BDH1	0.0453202	1.73888	0.519327
XRCC1	0.00898839	1.73014	0.485491
LARP4.1	0.0131169	1.72833	0.485642
GTF2F1	0.0484737	1.72635	0.532676
LARP4	0.0107979	1.72315	0.485491
MPG	0.00354273	1.71886	0.431605
PHF3	0.0427776	1.71691	0.519327
SLC9A3R2	0.00966971	1.70518	0.485491
BPHL	0.0123341	1.70001	0.485491
RBX1	0.0489133	1.6985	0.533532
FAM40B	0.0372871	1.69725	0.511487
BCAT2	0.00738826	1.68898	0.467945
SLC9A3R2.1	0.0112661	1.6872	0.485491
COQ9	0.0419948	1.68694	0.519327
ICT1	0.00772744	1.68574	0.46941
KIAA1143	0.0451885	1.67893	0.519327
SLAIN2	0.0345789	1.67174	0.511487
MED13L	0.0347969	1.66828	0.511487
FOXJ3	0.0330147	1.66749	0.50823
DCTPP1	0.0207069	1.66405	0.492978
SUCLG1	0.00730887	1.66054	0.467945
NCL	0.0405308	1.64835	0.514645
SNIP1	0.020787	1.64811	0.492978
POLA1	0.00516762	1.63668	0.445114
PRKX	0.0314188	1.61973	0.50823
PNPLA8	0.015398	1.61924	0.485642
UQCC	0.00878651	1.59941	0.485491
ZNF281	0.0468184	1.59523	0.526342
C10ORF46	0.000352538	1.59286	0.31311
MMAB	0.0255626	1.58404	0.50555
IMMT.1	0.00199435	1.57703	0.414327
NKTR	0.0390089	1.57593	0.511487
MRPL51	0.0183148	1.5638	0.485642
SLK	0.0338244	1.55109	0.508562
POLR3A	0.000681665	1.54907	0.339226
PDXDC1	0.00897442	1.54536	0.485491
KIAA0564	0.0202125	1.54245	0.492978
CHD1	0.00246133	1.54152	0.414327
ETFDH	0.0027713	1.53568	0.421756
CTNNA2	0.0229381	1.53248	0.50555
NUCB2	0.0301178	1.52524	0.50823
C9ORF78	0.0318658	1.52181	0.50823
IVD	0.000223398	1.52146	0.31311
KIF16B	0.00604535	1.51568	0.456022
TMF1	0.00947813	1.51202	0.485491
IMMT	0.00231389	1.51153	0.414327
MRPL42	0.0373217	1.50101	0.511487
POLR2E	0.0417354	1.49625	0.519327
SDAD1	0.0125288	1.49478	0.485642
NNT	0.0306303	1.49161	0.50823
IMMT.2	0.00192119	1.48461	0.414327
U2AF1L4	0.0385877	1.48263	0.511487
FAM129A	0.0332254	1.48236	0.50823
SUOX	0.025403	1.46929	0.50555
SMEK2	0.0347255	1.45298	0.511487
GMDS	0.0382251	1.44612	0.511487
LIG3	0.00442752	1.44175	0.439062
NUBPL	0.0111065	1.43552	0.485491
HIRIP3	0.0134208	1.43227	0.485642
PPIG	0.0215118	1.42518	0.497916
RBM25	0.0314466	1.4216	0.50823
TRAP1	0.0117523	1.41408	0.485491
HSPE1	0.00653903	1.40934	0.463007
BCAT2.1	0.0418962	1.40738	0.519327
UBAP2	0.00389423	1.39527	0.431605
KIAA0564.1	0.035354	1.39421	0.511487
POLR3F	0.00795039	1.39329	0.46941
LARS2	0.0112815	1.38684	0.485491
BAT2	0.0314337	1.38468	0.50823
PABPC3	0.0264007	1.38405	0.50555
GOLGA4	0.00357847	1.38211	0.431605
SIKE1	0.0271886	1.37446	0.505596
FAM136A	0.0285996	1.36095	0.50823
NDUFS7	0.0242184	1.3579	0.50555
DHRS4	0.0353462	1.35508	0.511487
CENPF	0.0293208	1.35399	0.50823
DTX3L	0.0451871	1.3537	0.519327
CPT2	0.0473419	1.35159	0.526887
MED16	0.0469634	1.34327	0.526342
MRPS18B	0.00694507	1.33274	0.463665
POLG2	0.0184069	1.32928	0.485642
DLD	0.00041147	1.32447	0.31311
C1ORF25	0.0177214	1.3236	0.485642
CS	0.0222238	1.32338	0.505021
RAD9A	0.024836	1.32325	0.50555
WDR33	0.039182	1.31778	0.511487
CKS1B	0.0401815	1.31729	0.514645
PHF6	0.0469908	1.31496	0.526342
DIS3L2	0.00283428	1.31464	0.421756
ECSIT	0.0331268	1.30869	0.50823
UHRF2	0.034649	1.30291	0.511487
EARS2	0.0105931	1.30104	0.485491
PCYOX1L	0.0141835	1.29703	0.485642
HIST2H2AB	0.0391154	1.29121	0.511487
TRIAP1	0.0140297	1.28783	0.485642
HINT2	0.0326668	1.28384	0.50823
CAMSAP1L1	0.0319535	1.27943	0.50823
PMPCA	0.00187254	1.27536	0.414327
MAPK8	0.0187341	1.27064	0.485642
MTX3	0.031258	1.26731	0.50823
WBP11	0.0275152	1.26253	0.50823
SIRT5	0.00881152	1.26007	0.485491
SMC3	0.0444517	1.25523	0.519327
CTNND1.1	0.0380905	1.25319	0.511487
MACF1	0.0160023	1.25268	0.485642
PMS2	0.0450633	1.25242	0.519327
WAC.1	0.0381032	1.24863	0.511487
VPS37A	0.0260493	1.24685	0.50555
NDUFA10	0.00775893	1.24605	0.46941
DHTKD1	0.00991983	1.23641	0.485491
UHRF1BP1L	0.0227171	1.2344	0.50555
MRPS33	0.0223786	1.23426	0.505021
NDUFA2	0.0242111	1.23287	0.50555
APTX	0.0232626	1.22795	0.50555
PRKACA	0.0234609	1.22152	0.50555
NUDT21	0.0175227	1.2145	0.485642
ZNF593	0.0210862	1.21215	0.492978
CDK3	0.0131822	1.21181	0.485642
SEC16A	0.0284034	1.21067	0.50823
CELSR1	0.0354664	1.20556	0.511487
COBRA1	0.0350928	1.2054	0.511487
COASY	0.0496021	1.20232	0.533532
SUCLA2	0.00364381	1.19756	0.431605
WDR82	0.0209124	1.1964	0.492978
TOP2A	0.0020276	1.19287	0.414327
PABPC1L	0.043886	1.17699	0.519327
SUPV3L1	0.00219212	1.17684	0.414327
COX5B	0.00925343	1.17562	0.485491
DLG3.2	0.00787124	1.1613	0.46941
MRPL24	0.041989	1.16095	0.519327
RNF2	0.0120167	1.15748	0.485491
DARS2	0.0327033	1.15529	0.50823
CPD	0.0247249	1.15136	0.50555
MRPS26	0.0218509	1.14781	0.502426
SPEN	0.032883	1.14685	0.50823
DBR1	0.0329158	1.1451	0.50823
MRPL18	0.0281425	1.14448	0.50823
ACAD9	0.00569994	1.14389	0.456022
EXOC6	0.0262897	1.13833	0.50555
RFC2	0.00255721	1.13756	0.414327
SLC25A6	0.0122679	1.13582	0.485491
BCS1L	0.00994313	1.13471	0.485491
POLDIP2	0.0039586	1.13402	0.431605
DNAJB1	0.0194076	1.13235	0.486376
PJA2	0.0143734	1.12975	0.485642
PBRM1	0.0205826	1.12904	0.492978
AKAP9.1	0.0262541	1.12587	0.50555
PTPN12	0.0148065	1.12498	0.485642
DLG3	0.00927927	1.12309	0.485491
ACTL6B	0.0258875	1.11632	0.50555
GTF3C1	0.00175201	1.11533	0.414327
L2HGDH	0.0381979	1.11333	0.511487
CLPX	0.00999234	1.1126	0.485491
MED25	0.0136262	1.11221	0.485642
AKAP9	0.0266046	1.11192	0.50555
NOP10	0.0470824	1.10873	0.526521
USP7	6.2e-06	1.10837	0.0432173
DUS2L	0.0349405	1.10712	0.511487
C20ORF117	0.0450712	1.10085	0.519327
CREBBP	0.0372725	1.10077	0.511487
NUDT9	0.0113413	1.09951	0.485491
TADA3	0.0428578	1.0881	0.519327
NUFIP2	0.011458	1.08687	0.485491
C5ORF33	0.0242493	1.08435	0.50555
MRPS30	0.0230068	1.08237	0.50555
WRNIP1	0.0298948	1.08079	0.50823
C9ORF64	0.00248289	1.08054	0.414327
POLR3B	0.00208569	1.07583	0.414327
ATAD1	0.009401	1.07432	0.485491
ZC3H11A	0.0310771	1.06982	0.50823
CTNND1	0.046589	1.06789	0.526342
ANAPC5	0.0122813	1.06546	0.485491
CDK11B	0.0378307	1.06097	0.511487
PDS5B	0.0304083	1.05936	0.50823
ZC3HC1	0.0469645	1.05441	0.526342
ACLY	0.029274	1.0544	0.50823
TIAL1	0.0171276	1.05437	0.485642
NFYC	0.0386613	1.05432	0.511487
HSPA9	0.04916	1.05427	0.533532
MLYCD	0.00655607	1.05339	0.463007
HIBCH	0.0492414	1.04916	0.533532
MRPL9	0.0436596	1.04906	0.519327
SLC25A4	0.0248016	1.04887	0.50555
ACLY.1	0.0302925	1.04419	0.50823
GTF3C3	0.00835542	1.03774	0.485102
ZNF207.1	0.0339431	1.03494	0.508562
PDS5A	0.0133073	1.0349	0.485642
FTSJD2	0.0247801	1.03239	0.50555
AHCYL2.1	0.037535	1.0323	0.511487
DTYMK	0.00565142	1.02788	0.456022
DEK	0.0396277	1.0266	0.513171
TLE3.1	0.00252039	1.02576	0.414327
RFX1	0.0150137	1.02487	0.485642
RSBN1L	0.0388424	1.02345	0.511487
ERCC4	0.00713187	1.02342	0.466537
TLE3	0.00267743	1.02288	0.421756
TCERG1	0.0383747	1.02261	0.511487
DNAJC2	0.0328251	1.02136	0.50823
CNP	0.0307087	1.01754	0.50823
IDH3A	0.0177155	1.01168	0.485642
CDK11B.1	0.0364512	1.00923	0.511487
EIF2AK4	0.00390808	1.00877	0.431605
TIAL1.1	0.0162129	1.00817	0.485642
ZNF207	0.0393806	1.00738	0.511487
TUBB8	0.0410581	1.00301	0.51915
PPA2	0.034789	1.00208	0.511487
MEPCE	0.0393174	0.999533	0.511487
TRAPPC5	0.0159852	0.990302	0.485642
GSTK1	0.0391043	0.983442	0.511487
ENY2	0.0408637	0.981172	0.517631
SIN3A	0.0425136	0.980653	0.519327
MRPL38	0.00500151	0.979001	0.445114
CYC1	0.0483894	0.971928	0.532589
STRBP	0.0453209	0.966081	0.519327
C20ORF117.1	0.0441511	0.964541	0.519327
HLTF	0.00763529	0.963835	0.46941
MRPL17	0.040334	0.963159	0.514645
BUD31	0.00245299	0.962936	0.414327
LLGL2	0.0249087	0.959677	0.50555
AIFM1	0.0114052	0.95862	0.485491
NF1	0.0265658	0.958074	0.50555
CTNNBL1	0.0312659	0.953775	0.50823
EPS8L1	0.0417374	0.951711	0.519327
LARP4B	0.013525	0.949437	0.485642
SPRYD4	0.0466274	0.94896	0.526342
BUB3	0.0275722	0.947064	0.50823
GNAL	0.0251884	0.94567	0.50555
RANBP3.1	0.047569	0.945223	0.52857
DLG3.1	0.014476	0.943788	0.485642
RABGAP1	0.0222168	0.937021	0.505021
AIFM1.1	0.0120022	0.936612	0.485491
RANBP3	0.0437505	0.934554	0.519327
CPSF3L	0.0281108	0.934481	0.50823
SGSM3	0.020995	0.934442	0.492978
PIK3C2A	0.0382079	0.930696	0.511487
PDHX	0.0034998	0.929296	0.431605
CNOT10	0.0414452	0.927044	0.519327
RFC4	0.0118814	0.917066	0.485491
ZMYM4	0.0328347	0.917007	0.50823
EXOC1	0.00618956	0.916164	0.456022
FMR1	0.0240015	0.911032	0.50555
EXOC1.1	0.00582602	0.907572	0.456022
GTF2F2	0.0149985	0.905268	0.485642
GSPT1	0.0428449	0.902061	0.519327
FOXA1	0.0172693	0.89578	0.485642
RBBP7	0.0107231	0.890066	0.485491
KIAA1543.1	0.0255705	0.88305	0.50555
TEX10	0.0172772	0.873979	0.485642
PPP1R10	0.0380671	0.865814	0.511487
MMAA	0.000356405	0.86529	0.31311
SDHB	0.0338584	0.865255	0.508562
MRPL53	0.0176068	0.865188	0.485642
KIN	0.0141929	0.864368	0.485642
HUWE1	0.0382866	0.864063	0.511487
ABCF1	0.036282	0.855554	0.511487
SMCHD1	0.0268091	0.853595	0.50555
VPRBP	0.0184562	0.851973	0.485642
THOC2	0.0491963	0.84631	0.533532
BCAR1	0.0286318	0.8445	0.50823
TUFM	0.0384897	0.843246	0.511487
AARS2	0.0213049	0.836381	0.495948
GEMIN5	0.0496078	0.831231	0.533532
GSPT2	0.0358212	0.828918	0.511487
MATR3	0.049256	0.828279	0.533532
KIAA1543	0.0324006	0.826456	0.50823
SMARCAD1	0.0287015	0.81806	0.50823
PIK3CB	0.0247102	0.817372	0.50555
NDUFS8	0.0117049	0.813141	0.485491
MSH6	0.000857766	0.802724	0.361979
FXR1.1	0.0147687	0.801784	0.485642
DDX41	0.00974327	0.797937	0.485491
FXR1	0.0223987	0.797174	0.505021
FXC1	0.00662854	0.795674	0.463007
KIAA1712	0.0161301	0.794136	0.485642
MCM3AP	0.0192516	0.79395	0.486376
G3BP2.1	0.0417439	0.785601	0.519327
ZMYND8.2	0.0247238	0.779908	0.50555
CSNK1A1L	0.0115015	0.778568	0.485491
EEFSEC	0.0434989	0.77625	0.519327
ZMYND8.1	0.0253754	0.773312	0.50555
WAPAL	0.0111844	0.764811	0.485491
MFN1	0.0148938	0.760376	0.485642
TAOK1	0.0379147	0.755573	0.511487
AGK	0.0111394	0.749991	0.485491
CNOT3	0.041793	0.746875	0.519327
ZMYND8	0.0261743	0.740617	0.50555
UBAP2L.1	0.0288406	0.732739	0.50823
PEX1	0.0452048	0.731034	0.519327
XAB2	0.0153219	0.723671	0.485642
NSUN5	0.0093744	0.72149	0.485491
PKN2	0.00243054	0.717671	0.414327
TRMT6	0.0441692	0.717412	0.519327
RCOR3	0.0461291	0.715127	0.525133
COX6B1	0.0472814	0.712155	0.526887
ZMYM3.1	0.0459145	0.706152	0.525133
MCL1	0.0427542	0.700955	0.519327
SRPK1	0.0440737	0.699449	0.519327
KHNYN	0.0163369	0.694456	0.485642
KIAA1279	0.025752	0.693487	0.50555
XPO1	0.0227147	0.688013	0.50555
PRPF3	0.0499517	0.68661	0.533532
FUBP3	0.0140128	0.679543	0.485642
EIF3J	0.0157632	0.662146	0.485642
SNRPB	0.0118385	0.646753	0.485491
TDRD7	0.0425559	0.645768	0.519327
PPP4R2	0.0424194	0.644919	0.519327
PLAA	0.0438173	0.628067	0.519327
AIMP1	0.0444125	0.623729	0.519327
DHX30	0.0330256	0.622628	0.50823
ORC3L	0.0206972	0.617202	0.492978
SH2B1	0.0488609	0.614429	0.533532
DHX16	0.0255799	0.598974	0.50555
OPA1	0.0173148	0.585733	0.485642
MSH2	0.0422261	0.564967	0.519327
MED4	0.0319687	0.559902	0.50823

### Sheet: DAPs_decreased abundance
Gene	pval	log2fc	FDR
S100A7	0.023528	-6.96589	0.50555		TCGA Luminal A breast cancer_endocrine treated_proteomics dataset
S100A7A	0.0256402	-6.63935	0.50555		CCNF+USP7 HIGH GROUP
PIP	0.0036495	-5.735	0.431605		Differentially abundant proteins (DAPs) - decreased abundance
LTF	0.0337027	-3.83523	0.508562
S100A9	0.0258407	-3.82289	0.50555
GSTT1	0.00660227	-3.66392	0.463007
GLYATL2	0.00402674	-3.6221	0.431605
MMP3	0.0171057	-3.39833	0.485642
KRT7	0.00533797	-3.36451	0.453532
LCN2	0.0057882	-3.30344	0.456022
MMP7	0.000537913	-3.2938	0.31311
HPGD	0.0495726	-2.78105	0.533532
SERPINE2.1	0.000497232	-2.70913	0.31311
SERPINE2	0.000498934	-2.70839	0.31311
INPP4B	0.0119492	-2.49315	0.485491
SFRP1	0.0169824	-2.47507	0.485642
OLFM4	0.0135683	-2.45825	0.485642
SH3BGRL	0.0108105	-2.44371	0.485491
PROM1	0.0390755	-2.36587	0.511487
PROM1.1	0.0389482	-2.35802	0.511487
PTGIS	0.0086855	-2.31139	0.485491
ABI3BP	0.0373703	-2.16506	0.511487
PLBD1	0.00716512	-2.15498	0.466537
HOPX	0.0268485	-2.08102	0.50555
KRT20	0.0328865	-2.06054	0.50823
FAM127C	0.00291485	-2.00008	0.421756
MMP9	0.0182099	-1.93307	0.485642
TRIM16	0.00385994	-1.84434	0.431605
FBLN5	0.0365461	-1.82078	0.511487
PRKCB	0.00671218	-1.76196	0.463007
RAB32	0.0225266	-1.75186	0.50555
GRAP2	0.0398795	-1.74425	0.514519
F13A1	0.0228429	-1.73371	0.50555
PRKCB.1	0.00503106	-1.73166	0.445114
C3ORF59	0.0152278	-1.7202	0.485642
RNF150	0.0322875	-1.69529	0.50823
CLIC2	0.0127887	-1.68192	0.485642
GRHL1	0.0061779	-1.6668	0.456022
PRKCA	0.00462272	-1.63639	0.439062
VCAM1	0.0198109	-1.63426	0.489442
GPSM3	0.00381334	-1.6273	0.431605
ETS1	0.0187133	-1.61549	0.485642
ICAM1	0.0263546	-1.61509	0.50555
ANK3.1	0.0482351	-1.60127	0.532156
FAM127A	0.000883256	-1.59767	0.361979
RBBP9	0.00391839	-1.59531	0.431605
MTR	0.00115137	-1.57415	0.364619
IL18	0.0298046	-1.55471	0.50823
SELM	0.0115605	-1.53192	0.485491
RPE	0.0139	-1.5196	0.485642
ACAP1	0.0285796	-1.51476	0.50823
TPMT	0.0188903	-1.4906	0.485642
STOM	0.0366612	-1.48519	0.511487
CD97	0.0010577	-1.46256	0.364619
LAMA3	0.0401709	-1.44757	0.514645
PCBD1	0.0333374	-1.44469	0.50823
MAPKSP1	0.0166716	-1.44449	0.485642
PFN2	0.0171692	-1.42517	0.485642
CPPED1	0.0338949	-1.4251	0.508562
HBXIP	0.0145509	-1.40357	0.485642
MCFD2	0.0104565	-1.38933	0.485491
GNG2	0.0187059	-1.37974	0.485642
ARHGAP1	0.00985082	-1.37722	0.485491
NFIB	0.0443705	-1.36402	0.519327
RASSF2	0.0207172	-1.36234	0.492978
PLEKHA2	0.00452111	-1.35881	0.439062
PTPRJ	0.0250246	-1.35304	0.50555
NRP1	0.0179899	-1.33687	0.485642
FBXO30	0.0310571	-1.33522	0.50823
TOM1	0.0140601	-1.31995	0.485642
MCFD2.1	0.00697907	-1.3183	0.463665
GBP5	0.0383692	-1.29081	0.511487
C10ORF32	0.00791934	-1.2895	0.46941
CTSC	0.0340851	-1.28868	0.509595
PMM1	0.00115104	-1.28696	0.364619
MYO1G	0.0259233	-1.26881	0.50555
TOM1.1	0.0216088	-1.25635	0.498505
PREP	0.000347275	-1.25536	0.31311
WDFY4	0.00211777	-1.25189	0.414327
C13ORF31	0.0170864	-1.24703	0.485642
USP11	0.0121293	-1.24331	0.485491
LXN	0.0103781	-1.22792	0.485491
NCK2	0.0446862	-1.22021	0.519327
SNX32	0.0482736	-1.20054	0.532156
NUDT14	0.0326236	-1.19848	0.50823
ENPP2	0.0209391	-1.18299	0.492978
CAD	0.00337932	-1.18026	0.431605
PDXK	0.00621818	-1.15465	0.456022
PEBP1	0.0338281	-1.15351	0.508562
CRADD	0.0187277	-1.14996	0.485642
PIK3CD	0.0146605	-1.14896	0.485642
HPCAL1	0.00452037	-1.14297	0.439062
SASH3	0.025609	-1.14036	0.50555
ARHGDIB	0.0382432	-1.13922	0.511487
ENG	0.0121274	-1.12168	0.485491
GAPDHL6	0.0210823	-1.11573	0.492978
SH3BGRL3	0.0254962	-1.11335	0.50555
C11ORF54	0.0433866	-1.11196	0.519327
MAP4K2	0.0210539	-1.11166	0.492978
GGT5	0.00698792	-1.10638	0.463665
MICAL3.1	0.00440438	-1.10566	0.439062
WAS	0.0375678	-1.10468	0.511487
ATG2A	0.0481362	-1.08161	0.532156
APOBEC3C	0.018313	-1.08054	0.485642
PSMB9	0.0172927	-1.07128	0.485642
IRF3	0.00605478	-1.065	0.456022
ARAP1.1	0.0403852	-1.06393	0.514645
UNC13D	0.0287448	-1.06363	0.50823
BTN3A3	0.0304755	-1.05157	0.50823
PLXNC1	0.0378571	-1.04957	0.511487
PEA15	0.0377125	-1.04597	0.511487
C15ORF58	0.00240261	-1.038	0.414327
ARL1	0.0197947	-1.03174	0.489442
CTSO	0.0442299	-1.03143	0.519327
ARF4	0.0436876	-1.0138	0.519327
ANKRD16	0.0319262	-1.01372	0.50823
SNX8	0.0101076	-1.0127	0.485491
ZEB2	0.0437532	-1.01035	0.519327
ARHGEF10L	0.0141556	-1.00705	0.485642
CLNS1A	0.0350876	-1.00345	0.511487
CHORDC1	0.0308297	-0.988117	0.50823
CASP9	0.0336568	-0.984207	0.508562
FGD2	0.0193825	-0.968991	0.486376
BAX	0.0272138	-0.961349	0.505596
INPP4A	0.00108564	-0.958902	0.364619
ZYG11B	0.011362	-0.950481	0.485491
EPS15	0.0105053	-0.946864	0.485491
VPS37B	0.0393307	-0.936578	0.511487
PLEK	0.0450891	-0.936448	0.519327
SSSCA1	0.0164733	-0.928618	0.485642
OSBPL3	0.0259571	-0.926068	0.50555
OSBPL3.1	0.0259571	-0.926068	0.50555
PRAF2	0.0359321	-0.923814	0.511487
UBL7	0.000584244	-0.908987	0.31311
COMMD9	0.0172842	-0.889146	0.485642
FAIM	0.00834871	-0.880765	0.485102
RINT1	0.0181701	-0.872621	0.485642
EIF2C1	0.000507141	-0.857614	0.31311
ARHGEF6	0.00451773	-0.855875	0.439062
TFAP2B	0.0442282	-0.854887	0.519327
SH3BP1	0.0196838	-0.85124	0.489442
DLGAP4	0.0179216	-0.850746	0.485642
FBXO7	0.0352528	-0.848563	0.511487
DLGAP4.1	0.0278201	-0.836534	0.50823
EHD1	0.0200449	-0.836131	0.492978
MAN2B1	0.0371017	-0.83388	0.511487
STRADA.1	0.0156243	-0.824566	0.485642
MICAL3	0.0306142	-0.8169	0.50823
DDT	0.0432078	-0.812388	0.519327
DYSF.1	0.018366	-0.809323	0.485642
RNH1	0.0479034	-0.807463	0.530593
HSPBP1	0.0425055	-0.806859	0.519327
DYSF	0.0263635	-0.80381	0.50555
FAM49A	0.0172822	-0.803209	0.485642
IMPDH1	0.0241824	-0.792964	0.50555
STAM	0.0192267	-0.791594	0.486376
FAM188A	0.0235721	-0.7901	0.50555
STK4	0.00993639	-0.773585	0.485491
EIF3M	0.0270543	-0.773318	0.505596
CAPZA2	0.0356639	-0.751091	0.511487
EIF2C2	0.00296627	-0.739116	0.421756
MAPK1	0.0108834	-0.734575	0.485491
STRADA.2	0.0361446	-0.731814	0.511487
PACS1	0.0314294	-0.729516	0.50823
STRADA	0.036758	-0.728515	0.511487
NECAP2	0.00165556	-0.723666	0.414327
FCGRT	0.0188798	-0.72344	0.485642
GPI	0.0287081	-0.721853	0.50823
HIF1AN	0.0276811	-0.705691	0.50823
EIF2C3	0.0162952	-0.699646	0.485642
TBC1D22A	0.0324677	-0.695319	0.50823
CARM1	0.0310202	-0.669115	0.50823
UBE4B	0.0142839	-0.668992	0.485642
CYTH1	0.043185	-0.667668	0.519327
KRAS.1	0.0266029	-0.661979	0.50555
CYTH2	0.0359402	-0.649946	0.511487
GDI2	0.0331076	-0.646838	0.50823
TRADD	0.011986	-0.641979	0.485491
WDFY3	0.0332347	-0.637222	0.50823
COMMD3	0.0379625	-0.613667	0.511487
SAR1A	0.0461058	-0.610937	0.525133
SCFD2	0.0146892	-0.58805	0.485642
ATG7	0.0320665	-0.584396	0.50823
NRAS	0.0315447	-0.573272	0.50823
