## Supplementary File 3_METABRIC_DEGs for "Enhanced co-expression of cyclin F and USP7 in luminal A breast cancer correlates with endocrine resistance, high oxidative phosphorylation, and low inflammatory signatures"

### Sheet: Sheet1
Gene	pval	log2fc	FDR
CACNA1H	7.29e-08	0.728895	2.23e-06	UP
PITX1	0.000141163	0.698277	0.0011199	UP
CCNF	2.39e-43	0.686395	2.47e-39	UP			METABRIC luminal A breast cancer_endocrine treated
NELL2	0.000453048	0.667998	0.00293431	UP			CCNF+USP7 high group
BCYRN1	3.49e-11	0.667375	3.82e-09	UP			DEGs
USP7	3.65e-46	0.659163	7.51e-42	UP
BST2	4.03e-08	0.621735	1.36e-06	UP
METRN	1.17e-15	0.597207	6.51e-13	UP
UBN1	2.01e-31	0.572884	1.38e-27	UP
MMP11	0.000247308	0.572436	0.00178281	UP
NPIPL3	3.7e-10	0.568351	2.69e-08	UP
DDR1	2.12e-13	0.561709	5.12e-11	UP
ANPEP	0.00093747	0.560939	0.00530624	UP
SEMA3F	4.04e-19	0.553468	7.57e-16	UP
RAB26	2.06e-09	0.551199	1.13e-07	UP
ABCA3	1.76e-09	0.549715	9.92e-08	UP
NPIPB13	9.21e-10	0.545772	5.8e-08	UP
STC2	0.00142646	0.545154	0.0075126	UP
IGFBP2	1.45e-07	0.537968	3.91e-06	UP
HAGHL	1.3e-14	0.529772	4.48e-12	UP
MESP1	3.7e-05	0.523257	0.000377215	UP
LMTK3	1.43e-05	0.521905	0.000172487	UP
PIGQ	3.66e-21	0.518528	1.51e-17	UP
NMRAL1	4.41e-23	0.51241	2.27e-19	UP
REPS2	7.91e-06	0.496643	0.000106262	UP
ITPRIPL2	5.71e-07	0.494874	1.21e-05	UP
CHD8	2.97e-20	0.494712	7.65e-17	UP
SYT17	2.61e-06	0.493263	4.2e-05	UP
CLDN3	6.15e-08	0.485737	1.94e-06	UP
PRSS8	1.15e-07	0.485707	3.25e-06	UP
NBPF9	1.44e-10	0.484554	1.24e-08	UP
SLC9A3R1	2.69e-08	0.481959	9.68e-07	UP
CARHSP1	4.67e-10	0.478106	3.24e-08	UP
HOOK1	1.47e-10	0.47534	1.26e-08	UP
MARCHF6	7.63e-08	0.474947	2.32e-06	UP
LRG1	7.73e-05	0.45855	0.000690523	UP
BICDL2	2.42e-16	0.457783	1.99e-13	UP
PAQR4	3.75e-06	0.457622	5.74e-05	UP
GFRA1	0.00593214	0.456227	0.0241208	UP
STC1	0.0106453	0.453994	0.0385701	UP
AKAP8L	1.79e-18	0.453989	2.46e-15	UP
ABCB9	1.49e-08	0.450957	5.82e-07	UP
ANKRD36B	7.12e-05	0.448805	0.00064612	UP
RAB40C	3.84e-16	0.441177	2.73e-13	UP
SLC30A8	0.00602459	0.441049	0.024434	UP
EEF1A2	0.0105529	0.438973	0.0383189	UP
ESR1	3.76e-05	0.438539	0.000382874	UP
RNF40	4.43e-19	0.438039	7.61e-16	UP
FOXP1-IT1	6.04e-07	0.437918	1.27e-05	UP
SLX4IP	5.93e-14	0.436671	1.65e-11	UP
FGFR3	0.00276634	0.433828	0.0129299	UP
AARD	0.000437556	0.433649	0.00284294	UP
CRABP2	0.000681853	0.431225	0.00407786	UP
SPNS1	1.38e-15	0.431021	7.27e-13	UP
PGGHG	0.00455538	0.430175	0.0193196	UP
PDXDC2P	6.08e-08	0.42853	1.93e-06	UP
GDF15	9.66e-05	0.428528	0.000827717	UP
FAM83H	1.39e-10	0.428067	1.21e-08	UP
ANKRD20A11P	0.000444091	0.42459	0.00287995	UP
FAM234A	6.11e-16	0.424424	3.82e-13	UP
KRT19	0.00228248	0.419103	0.0110675	UP
TNFRSF12A	7.96e-06	0.418449	0.000106667	UP
ATG12	6.92e-11	0.417374	6.79e-09	UP
CCDC189	3.91e-09	0.416376	1.9e-07	UP
NDE1	8.87e-12	0.415822	1.19e-09	UP
RETREG1	0.000188359	0.411842	0.001421	UP
FBXL16	6.57e-05	0.410519	0.000606188	UP
CA12	1.52e-06	0.407954	2.68e-05	UP
ZNF428	2.24e-08	0.407455	8.29e-07	UP
ANTKMT	3.45e-16	0.407175	2.53e-13	UP
TELO2	1.1e-15	0.404922	6.29e-13	UP
SEPHS2	5.29e-12	0.400927	8.13e-10	UP
RNA28SN5	0.000148361	0.400569	0.00116712	UP
CCND1	1.93e-06	0.400131	3.26e-05	UP
TPT1	2.27e-05	-0.400472	0.000250752	Down
AKR1B1	5.48e-10	-0.400772	3.71e-08	Down
CCL8	0.000253048	-0.400836	0.0018191	Down
SDCBP	1.75e-05	-0.401995	0.000202118	Down
TCRA	1.57e-05	-0.403087	0.000186005	Down
PDE4B	0.000514906	-0.403355	0.00324224	Down
GIMAP6	2.32e-10	-0.404244	1.8e-08	Down
SPATS2L	6.93e-08	-0.405348	2.13e-06	Down
RTL6	4.82e-10	-0.405968	3.33e-08	Down
EEF1A1	5.95e-06	-0.406922	8.42e-05	Down
KRT17	0.0121206	-0.407115	0.0428338	Down
CMTM1	1.08e-09	-0.407294	6.58e-08	Down
RPS12	0.000165389	-0.407608	0.00127191	Down
RPL7	2.23e-06	-0.408078	3.68e-05	Down
RBP1	0.003235	-0.409204	0.0146228	Down
RGL1	2.72e-11	-0.409503	3.11e-09	Down
A2M	4.41e-06	-0.410377	6.56e-05	Down
PTGER4	8.33e-12	-0.411069	1.12e-09	Down
FHL1	2.03e-06	-0.411838	3.41e-05	Down
HLA-DRB3	1.27e-05	-0.411992	0.000156476	Down
C1QB	4.05e-05	-0.414205	0.000407247	Down
SOX18	8.86e-09	-0.41548	3.77e-07	Down
GPX7	2.09e-07	-0.41575	5.3e-06	Down
ELN	9.72e-08	-0.415886	2.82e-06	Down
EPAS1	5.23e-09	-0.416102	2.43e-07	Down
NTRK2	0.00075035	-0.416224	0.00442457	Down
MT1IP	5.19e-07	-0.416269	1.11e-05	Down
ACTG2	0.00764311	-0.416602	0.0294614	Down
RPLP0	1.79e-07	-0.417956	4.68e-06	Down
MS4A7	0.0018537	-0.417986	0.00933786	Down
CFD	0.00301763	-0.418227	0.0138253	Down
SELENOF	2.56e-10	-0.420208	1.98e-08	Down
SNCA	1.62e-15	-0.420292	8.13e-13	Down
COL17A1	0.000162939	-0.421447	0.00125732	Down
CDH11	2.98e-05	-0.421683	0.000315391	Down
RPL31	6.82e-06	-0.422364	9.46e-05	Down
ZFP36L2	3.13e-07	-0.4225	7.3e-06	Down
CNIH1	2.99e-07	-0.422852	7.01e-06	Down
C12orf75	2.28e-05	-0.422992	0.000251226	Down
IL33	4.71e-09	-0.42352	2.23e-07	Down
MAF	5.23e-14	-0.425997	1.5e-11	Down
DKK3	6.99e-06	-0.426711	9.62e-05	Down
COL10A1	0.00549719	-0.427343	0.0226291	Down
COL14A1	2.32e-10	-0.427443	1.8e-08	Down
SFRP2	0.00158694	-0.429789	0.00822535	Down
FNDC1	0.00046226	-0.430026	0.00298182	Down
EIF1B	1.15e-13	-0.431837	2.96e-11	Down
CD3D	0.000217562	-0.431935	0.00159574	Down
MYC	7.6e-05	-0.432201	0.000680036	Down
SAA1	0.00223767	-0.43316	0.0108887	Down
OMD	3.39e-06	-0.433268	5.29e-05	Down
FRZB	1.86e-07	-0.433914	4.86e-06	Down
CCL4	1.15e-06	-0.434731	2.13e-05	Down
EVI2B	7.43e-09	-0.435321	3.24e-07	Down
ID2	4.47e-07	-0.43602	9.82e-06	Down
CYP1B1	3.02e-06	-0.436235	4.77e-05	Down
ATP1B1	1.97e-05	-0.436241	0.000223553	Down
MAMDC2	7.19e-11	-0.437174	7.02e-09	Down
MYLK	3.37e-07	-0.438337	7.77e-06	Down
EVI2A	9.92e-11	-0.438952	9.12e-09	Down
RNASE1	3.4e-05	-0.439133	0.000353248	Down
KRT14	0.00132733	-0.440305	0.00708657	Down
PTGS2	8.87e-07	-0.440312	1.73e-05	Down
AIF1	2.95e-08	-0.441308	1.04e-06	Down
CD69	2.39e-07	-0.442409	5.87e-06	Down
LYSMD2	5.43e-09	-0.444472	2.51e-07	Down
DPT	4e-05	-0.444529	0.000403384	Down
SNORD13	1.27e-05	-0.446689	0.000156218	Down
TSC22D1	9.91e-06	-0.447567	0.00012749	Down
CLDN11	9.46e-07	-0.448168	1.83e-05	Down
HOPX	3.03e-05	-0.449625	0.000319845	Down
CPED1	4.84e-11	-0.449627	4.99e-09	Down
IRS2	2.22e-05	-0.450371	0.000246297	Down
CCL5	0.000722178	-0.451162	0.00427313	Down
CRISPLD2	1.56e-05	-0.451757	0.000185327	Down
GLIPR1	6.69e-10	-0.454473	4.36e-08	Down
SGK1	1.94e-09	-0.45493	1.07e-07	Down
MGC87042	1.55e-05	-0.455516	0.000183995	Down
EEF1B2	8.69e-11	-0.455603	8.21e-09	Down
ABCA8	1.78e-09	-0.455944	9.94e-08	Down
HNMT	1.63e-10	-0.456381	1.36e-08	Down
ARMCX1	2.44e-07	-0.456803	5.98e-06	Down
CTSC	9.19e-09	-0.457168	3.87e-07	Down
PLTP	1.12e-09	-0.457549	6.75e-08	Down
CCNDBP1	1.08e-12	-0.457967	2.06e-10	Down
RGS2	1.26e-05	-0.45912	0.000155619	Down
PDGFRL	7.17e-06	-0.461311	9.8e-05	Down
PGM5	4.94e-09	-0.46194	2.32e-07	Down
CCL3L3	9.47e-05	-0.462045	0.000814333	Down
CXCL14	0.00694075	-0.462193	0.0272693	Down
SOCS2	0.000362447	-0.462473	0.00241745	Down
F13A1	3.09e-06	-0.462844	4.87e-05	Down
GPNMB	2.22e-06	-0.463068	3.67e-05	Down
LAMA2	6.21e-10	-0.464025	4.11e-08	Down
MMP3	7.4e-07	-0.465	1.49e-05	Down
SCG2	0.000565499	-0.4664	0.00350616	Down
LEPR	2.62e-07	-0.466989	6.29e-06	Down
RGS5	6.99e-06	-0.46855	9.62e-05	Down
RARRES1	1.6e-05	-0.470296	0.000188482	Down
GLA	0.000167664	-0.472885	0.00128655	Down
MT1A	4.78e-07	-0.475122	1.04e-05	Down
C1S	2.59e-05	-0.475206	0.000279665	Down
SPRY2	4.14e-13	-0.477245	9.07e-11	Down
HERPUD1	9.2e-10	-0.478605	5.8e-08	Down
DPYSL2	2.57e-12	-0.47902	4.37e-10	Down
MT2A	9.82e-07	-0.479406	1.87e-05	Down
GADD45A	2.21e-10	-0.480182	1.74e-08	Down
RPL23AP53	3.41e-08	-0.480635	1.17e-06	Down
EEF1G	1.2e-07	-0.482038	3.35e-06	Down
PDGFRA	1.4e-08	-0.482905	5.53e-07	Down
GSN	7.42e-12	-0.483679	1.05e-09	Down
PTHLH	0.00178539	-0.485053	0.00906018	Down
ECM2	6.81e-08	-0.485114	2.1e-06	Down
C4B	1.71e-05	-0.485456	0.000198497	Down
UBE2E3	9.6e-07	-0.488592	1.84e-05	Down
TMEM119	1.72e-06	-0.489492	2.96e-05	Down
RPL17	8.74e-09	-0.490634	3.74e-07	Down
CCL21	1.52e-07	-0.492445	4.06e-06	Down
CH25H	9.79e-11	-0.4973	9.09e-09	Down
IGLL3P	5.7e-05	-0.499194	0.000538402	Down
DKFZp686O16217	0.0027704	-0.499222	0.012943	Down
CD36	0.000754287	-0.500009	0.0044427	Down
CD163	8.49e-07	-0.50139	1.67e-05	Down
RPL26	1.32e-09	-0.503246	7.86e-08	Down
RPSAP52	5.58e-07	-0.505019	1.19e-05	Down
PRNP	3.56e-09	-0.506159	1.77e-07	Down
RPL18A	9.3e-10	-0.506274	5.83e-08	Down
KLF4	2.32e-07	-0.506899	5.73e-06	Down
SERPINE2	9.95e-07	-0.507075	1.89e-05	Down
PTGDS	2.53e-06	-0.507207	4.09e-05	Down
GAS1	7.77e-06	-0.50863	0.000104705	Down
YBX3	1.14e-07	-0.511326	3.22e-06	Down
TSPAN7	1.2e-10	-0.514637	1.06e-08	Down
PDK4	1.21e-07	-0.516529	3.37e-06	Down
IGFBP7	1.92e-11	-0.517027	2.33e-09	Down
EGR1	4.31e-05	-0.518403	0.000428882	Down
MT1E	2.12e-05	-0.51852	0.000237152	Down
PROS1	2.63e-11	-0.518775	3.03e-09	Down
RND3	1.94e-07	-0.51927	5e-06	Down
PLPP1	1.03e-13	-0.519437	2.68e-11	Down
CCN3	1.53e-10	-0.520457	1.31e-08	Down
MAOA	0.000424978	-0.523102	0.00277259	Down
RPL3	9.31e-09	-0.524416	3.91e-07	Down
ZFP36	2.08e-06	-0.526137	3.49e-05	Down
PCDH18	3.95e-10	-0.527012	2.82e-08	Down
RNASE6	1.26e-12	-0.528456	2.29e-10	Down
SGCE	6.29e-05	-0.52857	0.000584789	Down
HLA-DRA	6.44e-08	-0.529099	2.01e-06	Down
ANXA1	4.52e-09	-0.529451	2.14e-07	Down
KLRB1	2.49e-09	-0.529661	1.3e-07	Down
RNASE4	2.94e-07	-0.530215	6.92e-06	Down
CTHRC1	6.16e-05	-0.530359	0.00057402	Down
GNG11	1.29e-12	-0.530794	2.31e-10	Down
C1R	2.46e-07	-0.531071	6.01e-06	Down
FOLR2	3.53e-12	-0.534993	5.69e-10	Down
SPRY1	1.94e-09	-0.536854	1.07e-07	Down
CAV1	9.89e-11	-0.537798	9.12e-09	Down
SHISA2	0.0059008	-0.538103	0.0240313	Down
CXCR4	2.07e-06	-0.539752	3.48e-05	Down
CPXM2	6.11e-09	-0.541307	2.79e-07	Down
FGL2	7.94e-11	-0.543787	7.58e-09	Down
GPR183	1.77e-09	-0.546072	9.94e-08	Down
GZMK	1.17e-05	-0.547686	0.000146443	Down
ARL4A	5.29e-09	-0.548057	2.46e-07	Down
CILP	0.00050301	-0.551641	0.00318835	Down
GPR34	9.01e-13	-0.55254	1.8e-10	Down
CCN2	4.13e-08	-0.553662	1.4e-06	Down
HLA-DQA1	6.59e-06	-0.557765	9.21e-05	Down
LHFPL6	7.29e-13	-0.559498	1.49e-10	Down
SRPX	5.57e-08	-0.559836	1.79e-06	Down
CFH	2.51e-11	-0.564741	2.92e-09	Down
CIDEC	0.00121918	-0.565652	0.00659978	Down
HLA-DPA1	5.05e-09	-0.569292	2.36e-07	Down
CXCL12	2.55e-07	-0.569705	6.17e-06	Down
ID3	1.41e-12	-0.571889	2.48e-10	Down
MS4A6A	7.24e-09	-0.574105	3.21e-07	Down
EGR2	1.16e-08	-0.577484	4.71e-07	Down
C3	8.19e-10	-0.577823	5.19e-08	Down
RGS1	8.64e-06	-0.581452	0.000114434	Down
RPS25	9.88e-08	-0.584762	2.85e-06	Down
OSR1	6.6e-10	-0.584777	4.32e-08	Down
TGFBR2	5.67e-14	-0.585804	1.6e-11	Down
LYZ	0.000106723	-0.586241	0.000897109	Down
HSD17B11	5.98e-15	-0.590879	2.37e-12	Down
APOD	0.00227093	-0.596424	0.0110245	Down
CRYAB	1.26e-07	-0.603136	3.49e-06	Down
GEM	3.99e-11	-0.603899	4.29e-09	Down
RPL10A	5.14e-09	-0.606166	2.4e-07	Down
SVEP1	2.39e-09	-0.607583	1.26e-07	Down
MFAP4	2.09e-06	-0.607653	3.5e-05	Down
ENPP2	6.44e-09	-0.608529	2.91e-07	Down
LUM	1.7e-05	-0.608614	0.000197666	Down
MT1X	1.66e-07	-0.613055	4.41e-06	Down
CPE	4.55e-10	-0.614028	3.18e-08	Down
ALOX5AP	1.31e-09	-0.618877	7.77e-08	Down
CCL19	4.05e-05	-0.621206	0.00040702	Down
SRGN	7.39e-09	-0.63292	3.24e-07	Down
SELENOP	2.33e-08	-0.637633	8.58e-07	Down
PLPP3	5.03e-15	-0.640019	2.07e-12	Down
PLAC9	3.76e-11	-0.641018	4.06e-09	Down
CCL2	9.68e-09	-0.641031	4.03e-07	Down
FABP4	0.000266057	-0.641582	0.00189468	Down
SPARCL1	5.18e-11	-0.643463	5.26e-09	Down
LDHB	3.88e-14	-0.656743	1.16e-11	Down
CTSG	1.84e-06	-0.664573	3.14e-05	Down
ALDH1A1	6.2e-12	-0.677866	9.19e-10	Down
TAT	0.000463883	-0.678298	0.00298949	Down
CPVL	6.78e-13	-0.68157	1.41e-10	Down
OGN	2.95e-10	-0.682043	2.22e-08	Down
MYH11	2.63e-07	-0.716281	6.31e-06	Down
CPA3	1.21e-06	-0.717687	2.21e-05	Down
IGLL1	0.000757321	-0.718453	0.00445548	Down
CCL15	2.68e-09	-0.74169	1.38e-07	Down
CX3CR1	2.32e-11	-0.746575	2.75e-09	Down
ADH1A	3.83e-06	-0.756203	5.83e-05	Down
PIP	0.00150197	-0.758204	0.00785208	Down
FOSB	3.56e-05	-0.763784	0.000367037	Down
ECRG4	2.8e-11	-0.780261	3.17e-09	Down
THBS4	5.99e-07	-0.783224	1.26e-05	Down
SFRP1	3.47e-07	-0.784209	7.92e-06	Down
RPS27	1.25e-09	-0.794371	7.51e-08	Down
SFRP4	2.7e-08	-0.803364	9.7e-07	Down
ACKR1	2.91e-09	-0.805543	1.48e-07	Down
RPL21	4.37e-14	-0.805939	1.29e-11	Down
TCIM	3.04e-07	-0.811748	7.13e-06	Down
HBA2	8.07e-07	-0.812208	1.6e-05	Down
ITM2A	3.45e-12	-0.824456	5.6e-10	Down
DUSP1	1.51e-08	-0.842596	5.9e-07	Down
FOS	3.32e-06	-0.842781	5.2e-05	Down
DCN	1.51e-07	-0.901215	4.03e-06	Down
FCER1A	3.29e-14	-0.919073	1.01e-11	Down
HBB	3.23e-08	-0.952614	1.12e-06	Down
abParts	8.9e-06	-1.06114	0.00011713	Down
JCHAIN	1.34e-08	-1.15437	5.33e-07	Down
