## Supplementary File 4_TCGA_DEGs for "Enhanced co-expression of cyclin F and USP7 in luminal A breast cancer correlates with endocrine resistance, high oxidative phosphorylation, and low inflammatory signatures"

### Sheet: Upregulated genes
	Gene	pval	log2fc	FDR
	C10orf82	0.00109177	1.65305	0.0248786
	SERPINA6	0.0215695	1.54688	0.143123			TCGA Luminal A breast cancer_endocrine treated_transcriptomics dataset
	ASCL1	0.00688877	1.42285	0.0741229			CCNF+USP7 HIGH GROUP
	BAIAP3	1.22095e-06	1.37303	0.000221824			Upregulated genes
	ADCY1	1.89942e-05	1.3684	0.00180533
	NKAIN1	0.00095238	1.34732	0.0232489
	RIMS4	0.000575643	1.34515	0.0168993
	CTNND2	0.00185482	1.32798	0.0339996
	SERPINA5	0.000155706	1.29435	0.00751314
	GNG13	8.06157e-05	1.25325	0.00486776
	SLITRK6	0.00790744	1.24091	0.0802471
	MS4A8B	0.00125449	1.23559	0.0273681
	PPP4R4	0.00776452	1.23086	0.0793687
	CNTNAP2	0.00335575	1.20698	0.0483803
	MS4A15	0.0123236	1.20604	0.103988
	GPR98	0.00476177	1.1987	0.0597932
	SYT1	0.00634541	1.19695	0.0705728
	GRPR	0.00369235	1.184	0.0512882
	NPC1L1	0.000134949	1.16784	0.00694363
	HS6ST3	0.0119574	1.13735	0.102371
	GPR139	5.35707e-05	1.12778	0.00366693
	SCNN1G	0.00446163	1.08973	0.0574472
	CYP2A7	0.0448487	1.0806	0.215127
	REPS2	1.25618e-07	1.06945	3.73759e-05
	GATA4	0.00500476	1.04272	0.061452
	NCRNA00052	0.01618	1.0386	0.121376
	WFIKKN1	3.00797e-08	1.03618	1.01235e-05
	IL20	0.0149028	1.00233	0.116955
	MSI1	0.00192267	0.998314	0.0348696
	DIO1	0.0373707	0.995149	0.19562
	SHISA9	0.0173746	0.987383	0.126844
	ABCA3	1.12984e-11	0.985408	1.28864e-08
	GRIK3	0.00354154	0.980602	0.050187
	TRH	0.0293662	0.979067	0.171568
	MSMB	0.0358752	0.96134	0.191353
	HOXC12	0.000134727	0.947591	0.00694363
	AMZ1	0.00297152	0.932551	0.0447582
	MAPK15	0.0128829	0.931753	0.106663
	PPFIA4	0.00259634	0.913451	0.0413638
	SYNGR3	0.00052621	0.905901	0.0159573
	RAB3B	0.00530695	0.896106	0.0636029
	IGFALS	0.00281599	0.885311	0.04337
	GFRA1	0.00448462	0.879696	0.0575793
	CCDC78	0.000328666	0.879292	0.0121577
	ACTL8	0.00169938	0.874957	0.0321816
	TYRP1	0.0157352	0.872241	0.119886
	DNASE1L2	7.50117e-06	0.871732	0.000916661
	PGR	0.0240206	0.870419	0.152534
	FRMPD2	0.000121224	0.862003	0.00639777
	CACNA1H	0.00347327	0.859526	0.0496626
	HOXC13	0.0321918	0.852031	0.179885
	B3GALT5	0.0406693	0.843819	0.204584
	PLK1	1.92688e-07	0.83584	5.36871e-05
	TPSG1	0.023314	0.833767	0.149448
	PLCH1	0.0247378	0.831677	0.15572
	CCNF.y	2.87125e-22	0.83141	5.44774e-18
	EIF3C	0.000157142	0.823814	0.00755535
	C8orf85	0.0046136	0.816511	0.0586485
	CDH1	0.00540284	0.815408	0.0639679
	SPDYC	0.0205425	0.802539	0.139049
	MYBL1	0.00018455	0.802485	0.00832704
	NOXO1	1.85627e-06	0.801346	0.00031237
	C6orf141	0.0254472	0.79468	0.158428
	NHLRC4	0.000529	0.793173	0.0160183
	ACTA1	0.0173379	0.791474	0.126844
	C3orf67	7.71601e-05	0.790928	0.00470058
	C20orf85	0.015949	0.778932	0.120799
	CLDN9	0.000238898	0.775002	0.00990784
	VWA3A	0.00503423	0.774259	0.0616664
	MAGEA1	0.033766	0.773611	0.184759
	ZSWIM5	2.67579e-05	0.773157	0.00227941
	PTPRQ	0.0127262	0.765886	0.105863
	DNAH3	0.0059271	0.764863	0.0674146
	CASKIN1	0.000981193	0.741946	0.0235684
	PLIN5	0.0143912	0.741881	0.11456
	GUSBL1	1.03199e-05	0.740169	0.00113907
	C14orf53	0.0122226	0.739168	0.103561
	PKMYT1	0.00015404	0.727096	0.00747623
	FSIP1	0.00670577	0.72511	0.0728778
	FZD3	1.00585e-05	0.719574	0.00112229
	SCNN1B	0.0317495	0.718456	0.178806
	CENPI	7.48273e-05	0.717532	0.00461322
	ESPL1	2.36982e-05	0.716118	0.00209708
	WNT4	0.00838003	0.714631	0.0831925
	PPM1E	0.00498372	0.712413	0.061385
	TMEM213	0.0259993	0.707752	0.160037
	PYY	0.0289847	0.70617	0.170357
	ZNF689	2.33695e-05	0.701985	0.00208598
	EME2	0.000970738	0.69509	0.0234878
	RGS22	0.0374789	0.694685	0.195936
	DNASE1	6.98081e-07	0.694369	0.000140162
	CRAMP1L	1.29537e-11	0.692387	1.3297e-08
	PCDHGA2	0.00556928	0.691055	0.0652355
	HN1L	1.91673e-17	0.690207	1.31168e-13
	KIF5A	0.0314933	0.687679	0.178083
	GUSBP3	0.00040725	0.686772	0.0135819
	FAM83D	3.27179e-05	0.685878	0.00262383
	C17orf55	0.00581699	0.679914	0.066986
	PPM1J	0.000177774	0.679793	0.00814663
	MAG	0.012872	0.676153	0.106663
	YBX2	0.0159616	0.675127	0.120799
	PRR11	0.000424136	0.674759	0.0138891
	ADORA1	0.0138337	0.674672	0.111813
	SERPINA12	0.00526113	0.672258	0.0632013
	CYP2J2	0.0094421	0.664145	0.0896282
	SGK196	0.000493364	0.663622	0.015325
	KIF4A	7.41525e-05	0.659366	0.0045854
	SGEF	0.000100335	0.658738	0.00564348
	C2orf50	0.015069	0.655481	0.117586
	LOC440356	0.00837605	0.652641	0.0831925
	CLSPN	0.000177668	0.651162	0.00814663
	OCLN	3.12001e-07	0.649682	7.81144e-05
	FFAR2	0.0201996	0.646637	0.137499
	MKL2	2.3292e-11	0.645803	2.17357e-08
	AR.y	0.00890038	0.643593	0.0868084
	FAM183A	0.00916992	0.64278	0.0881687
	AGL	0.000207864	0.642752	0.0090221
	LOC100170939	0.000405033	0.633978	0.0135429
	C5orf49	0.00173441	0.632191	0.0325604
	SBK1	2.4894e-06	0.631856	0.000399277
	ERCC6L	1.06059e-06	0.631748	0.00019976
	FAM25A	0.038537	0.631588	0.198613
	LOC150622	0.00957269	0.629192	0.0904535
	NEK2	0.000347669	0.626692	0.0125884
	PCDHGA4	0.0341789	0.626491	0.185677
	SERPINA4	0.0173777	0.625572	0.126844
	MNX1	0.0490529	0.625118	0.224965
	CASC5	0.000270915	0.623551	0.0107789
	APOF	0.0422281	0.623432	0.208026
	KIAA1958	3.49442e-05	0.614796	0.00274868
	MPV17L	0.0124064	0.613738	0.104434
	SBK2	0.00462135	0.611941	0.0586742
	E2F8	0.0013336	0.611082	0.0284274
	CCDC154	0.00128888	0.610724	0.0277366
	FOXN1	0.00726345	0.609914	0.0765481
	ZDHHC22	0.046807	0.609842	0.219828
	TBC1D24	1.10212e-07	0.609678	3.32742e-05
	MMP25	0.0268869	0.609641	0.163262
	FKBP4	1.43215e-08	0.609576	5.25036e-06
	PREX1	0.000221594	0.607313	0.00942112
	SPAG16	0.00989343	0.6044	0.0922399
	KIAA0319	0.03972	0.603588	0.202195
	SSTR2	0.0382486	0.600815	0.198159
	DEPDC1	0.000386102	0.598929	0.0132669
	PTPRU	0.00286608	0.596567	0.0438742
	KIF15	0.000168747	0.594894	0.00792765
	ANKRD34B	0.000900157	0.594014	0.022244
	EARS2	5.55069e-13	0.593287	1.03596e-09
	LOC100134368	1.54245e-05	0.592435	0.00152243
	GINS1	2.44987e-06	0.591108	0.000396031
	ZKSCAN2	1.35561e-10	0.590539	8.43353e-08
	C16orf88	1.09823e-14	0.5891	3.22097e-11
	FOXN4	0.025594	0.587728	0.158805
	ITGA2	0.00359256	0.587241	0.0505129
	CCDC114	0.00480382	0.584142	0.0600012
	EFNA3	0.00311583	0.5838	0.0459542
	SCML1	0.00266647	0.580606	0.0419483
	BCAN	0.0199601	0.5796	0.136707
	MCM10	0.0012213	0.578571	0.0267876
	RAB11FIP3	2.82359e-11	0.57651	2.52036e-08
	UBN1	9.66405e-17	0.576017	4.96007e-13

### Sheet: Downreg genes
	Gene	pval	log2fc	FDR
	TNFSF12.TNFSF13	3.2449e-07	-2.04647	7.93069e-05
	PIP	0.00118154	-1.81589	0.0262806			TCGA Luminal A breast cancer_endocrine treated_transcriptomics dataset
	TAT	0.0160984	-1.5694	0.12124			CCNF+USP7 HIGH GROUP
	PON3	0.00524964	-1.45518	0.0631002			Downregulated genes
	FOSB	1.87023e-05	-1.42717	0.0017942
	CXCL13	0.00216773	-1.38896	0.0371172
	LTF	0.00948631	-1.38722	0.0899141
	SLC5A8	0.0159621	-1.37299	0.120799
	VTCN1	0.000626132	-1.3445	0.0176089
	TIMP4	0.000403482	-1.32377	0.013513
	MUC2	0.0285564	-1.28338	0.168742
	SLC7A4	0.00582689	-1.26678	0.066986
	LOC100271831	0.000551266	-1.25245	0.0163784
	HBA1	0.00246264	-1.25116	0.0399037
	IL6	0.000624048	-1.23229	0.0175743
	FOS	1.80155e-05	-1.2122	0.00173643
	GHRH	0.000493986	-1.2082	0.015325
	CD300LG	0.00170623	-1.20667	0.0321956
	PI16	0.0143808	-1.14148	0.114542
	NR4A1	2.94682e-06	-1.10794	0.00044484
	CXCL2	0.000225482	-1.09268	0.00955625
	NR4A3	6.13408e-05	-1.08784	0.00402341
	C7	0.011941	-1.07356	0.102339
	CCL19	0.0151272	-1.05996	0.117724
	LOC389033	0.00203283	-1.05479	0.0358705
	DARC	0.00518921	-1.04763	0.062717
	NTNG1	0.0477829	-1.03957	0.222257
	GPIHBP1	2.62822e-06	-1.02134	0.000411441
	FABP4	0.0296945	-1.01678	0.172748
	DUSP1	9.89053e-07	-1.01171	0.000188012
	HBB	0.000139656	-0.999057	0.00704125
	ZFP36	7.13609e-07	-0.997391	0.000140869
	PCK1	0.0249267	-0.996842	0.156401
	CA4	0.00321437	-0.986106	0.0469019
	TNMD	0.00166252	-0.986038	0.0319545
	SCGN	0.0181522	-0.984392	0.129323
	CLEC10A	0.00362396	-0.971037	0.0507064
	FAM107A	2.35678e-05	-0.967306	0.00209457
	B3GNT3	0.00584048	-0.959399	0.066986
	AQP7	0.0154408	-0.957972	0.118776
	IL33	0.00225879	-0.952951	0.0379177
	ASS1	2.0732e-05	-0.952138	0.00190013
	RERGL	0.00328121	-0.941918	0.0474755
	S100A9	0.0255501	-0.937368	0.158699
	HBA2	0.000239854	-0.935812	0.00990784
	PRODH	0.0162788	-0.935034	0.121883
	TACR1	0.00121261	-0.930652	0.0266825
	FGFBP2	0.000355875	-0.928482	0.0127506
	SCARA5	0.0341191	-0.925458	0.185554
	ANO5	0.0126215	-0.915846	0.10529
	MS4A1	0.0299326	-0.912364	0.173543
	HAS1	0.00107858	-0.904019	0.0247908
	ADH1C	0.0116534	-0.900092	0.100962
	PPP1R1A	0.0226838	-0.896476	0.147115
	SDPR	0.00010465	-0.892701	0.00580665
	PEBP4	0.0333628	-0.890568	0.183237
	CIDEA	0.0494134	-0.889761	0.225786
	CCL14	0.00145801	-0.887528	0.0296532
	SGCG	0.0102579	-0.885662	0.0942217
	KLRB1	0.00120672	-0.884397	0.0266102
	PRSS35	3.07549e-06	-0.877297	0.000457535
	CADM3	0.00736216	-0.876833	0.0771936
	SHISA3	1.3502e-05	-0.8745	0.00137169
	CNR1	0.0105941	-0.873533	0.0956455
	SIGLEC11	6.16554e-06	-0.871675	0.000796091
	CCL17	0.00280656	-0.870296	0.0433293
	LYVE1	9.26523e-05	-0.86846	0.00532816
	EDN2	0.000797761	-0.866604	0.0207515
	CLDN5	1.51615e-06	-0.864821	0.000263784
	RGS1	0.000279257	-0.862249	0.0110253
	SLC19A3	0.0391467	-0.860904	0.20012
	DIRAS3	0.00531892	-0.856714	0.0636719
	LRAT	0.00653127	-0.853664	0.0716277
	AQP7P1	0.00638115	-0.853081	0.0708901
	PPARG	7.53481e-05	-0.852855	0.00463143
	HOXD10	1.32458e-06	-0.84697	0.000238541
	CLEC9A	0.000584499	-0.846103	0.0170209
	HAR1A	0.0139506	-0.842612	0.112483
	VSIG2	0.0491226	-0.839714	0.225142
	DLX2	0.0416584	-0.838834	0.207032
	SAA1	0.0354981	-0.833753	0.189984
	MAP1LC3C	0.000538938	-0.833015	0.0162392
	CCL13	0.0108988	-0.832046	0.0972462
	SOCS3	4.03815e-06	-0.831783	0.000587966
	SELE	0.00283292	-0.829838	0.0435654
	C15orf48	0.00312333	-0.827752	0.0459656
	GPT	0.0194312	-0.827155	0.13468
	C2CD4B	0.00123691	-0.825177	0.0270923
	S100B	0.00512087	-0.820626	0.0622817
	BTNL9	0.000179412	-0.81774	0.00816914
	RASD1	0.00144771	-0.81734	0.0295736
	PTGS2	0.00145883	-0.815452	0.0296532
	ATOH8	0.000144613	-0.8147	0.00720607
	HBEGF	1.56551e-07	-0.811163	4.59143e-05
	CNGA3	0.0112677	-0.809363	0.0988576
	S100A8	0.03275	-0.807217	0.181326
	RDH5	0.00133653	-0.806463	0.0284274
	CLEC4E	0.000491185	-0.803634	0.015325
	MAOA	0.00325285	-0.803516	0.0472284
	ACADL	0.00395145	-0.797835	0.0534408
	ATF3	0.00139656	-0.79652	0.0289902
	PKHD1	0.00482374	-0.792811	0.0600919
	PLCXD3	0.00905215	-0.791934	0.0875368
	EDN1	0.000123929	-0.788464	0.00650705
	COX7A1	7.57764e-06	-0.788318	0.000920526
	CD69	0.00132641	-0.787466	0.0283363
	C8orf84	0.0226251	-0.787236	0.146993
	GZMB	0.00415876	-0.786136	0.055203
	HSD11B1	0.00137936	-0.785804	0.0287787
	LOC100302650	5.35839e-05	-0.78569	0.00366693
	LGALS2	0.00746905	-0.784013	0.0776403
	FXYD1	0.00802262	-0.783524	0.0808563
	GNAO1	0.00952348	-0.782886	0.0902248
	PLAC9	0.00024849	-0.782566	0.0101624
	MEOX1	0.0227821	-0.778663	0.147483
	JUNB	2.51602e-06	-0.777155	0.000400417
	PCOLCE2	0.0471499	-0.7763	0.220901
	SLC44A5	0.0303781	-0.774555	0.174793
	LOC283392	0.0119013	-0.774424	0.102181
	ID4	0.00110732	-0.773693	0.0251197
	CD36	0.0300783	-0.773612	0.174044
	MMRN1	0.00567489	-0.773354	0.0659714
	PLA2G2D	0.0328125	-0.772694	0.181487
	GSDMC	0.000818653	-0.771843	0.021035
	THRSP	0.0386297	-0.769951	0.198764
	HOXB2	0.00519642	-0.765962	0.062717
	GZMK	0.0184666	-0.762099	0.130461
	PRG4	0.0452436	-0.762026	0.216162
	SPIB	0.0119909	-0.760629	0.102476
	ZDHHC8P1	0.000290807	-0.757321	0.0113917
	PRSS16	0.0027648	-0.756939	0.0429036
	NEFL	0.012181	-0.756397	0.103465
	FCN1	0.0148208	-0.755156	0.116668
	EGR1	0.0013614	-0.75271	0.028658
	CETP	0.000140276	-0.752025	0.00704125
	SIX3	0.00218829	-0.751864	0.0373137
	PLAC8	0.00803099	-0.75114	0.080901
	AG2	1.0033e-05	-0.748709	0.00112229
	PKP1	0.0381958	-0.748687	0.198114
	GIPC2	0.000340078	-0.747369	0.0124526
	PDLIM1	5.28291e-06	-0.746235	0.000727907
	SELP	0.0298281	-0.744999	0.17328
	G0S2	0.0277812	-0.744677	0.16588
	ZNF385D	0.00762064	-0.740834	0.0785911
	C18orf34	0.00163279	-0.73954	0.031669
	FAM181B	0.0140441	-0.739003	0.112848
	IL18	6.52168e-05	-0.738069	0.00423703
	NPY2R	0.0468688	-0.737968	0.220015
	ADAMTS18	0.0267163	-0.736587	0.162901
	DKK1	0.01724	-0.736048	0.126632
	DOC2B	0.00292832	-0.733596	0.0442047
	HSD17B13	0.000885555	-0.732669	0.0220369
	ANXA3	0.00160474	-0.728727	0.0313821
	CD3D	0.01037	-0.727717	0.094728
	AJAP1	0.000140987	-0.726268	0.00705647
	RARRES1	0.00360032	-0.725115	0.0505129
	RNF128	0.021408	-0.724368	0.142539
	DNASE1L3	0.0179741	-0.723961	0.128778
	GZMM	0.00643494	-0.72372	0.0712564
	S100A6	3.78929e-06	-0.722539	0.000555672
	GIMAP5	9.67227e-06	-0.721596	0.00110318
	ACY3	0.00591809	-0.721478	0.0673868
	NKG7	0.00263437	-0.719857	0.0416668
	TSPAN7	0.000136554	-0.71871	0.00700305
	LRRN1	0.0227606	-0.717794	0.147452
	AVPR2	0.00140458	-0.716638	0.0290725
	ABCA4	0.0295561	-0.714041	0.172236
	CYP4B1	0.0240969	-0.712078	0.152971
	C10orf11	8.76454e-05	-0.711991	0.00509734
	LTB	0.0172567	-0.708082	0.126664
	AKR1C3	0.00134283	-0.70765	0.0284797
	CYTL1	4.9804e-05	-0.706646	0.00349936
	CD247	0.00518313	-0.706643	0.062717
	CYR61	0.000328337	-0.705724	0.0121577
	RBP5	0.0152622	-0.702973	0.118239
	RND3	5.21083e-05	-0.701603	0.00361413
	MYOC	0.0169516	-0.70144	0.125276
	PDE2A	5.90391e-05	-0.701302	0.00392257
	GALNT5	0.0346238	-0.700454	0.18701
	BTG2	1.67663e-05	-0.700281	0.00162364
	ADH1A	0.0317684	-0.699427	0.178806
	MEOX2	0.00447114	-0.697813	0.0575141
	ZNF204P	0.00188617	-0.695855	0.0343899
	SPNS3	0.000204525	-0.695629	0.00893382
	GZMA	0.00646907	-0.695304	0.0714128
	CXCL1	0.0190225	-0.695155	0.132653
	EBF3	0.000137629	-0.693638	0.00700305
	OSM	0.00359582	-0.693278	0.0505129
	CDO1	0.00344137	-0.692358	0.0494411
	ALDH1L1	0.0480831	-0.690825	0.222782
	GRRP1	0.000310385	-0.688819	0.0118398
	CCL2	0.00146826	-0.688718	0.0297273
	CH25H	0.00199083	-0.687569	0.03549
	GIMAP7	4.83397e-05	-0.687473	0.00343396
	F3	0.000677692	-0.68744	0.0185014
	PARP8	0.000863597	-0.687396	0.0217275
	GPX3	0.00531098	-0.686635	0.063614
	EGR2	0.00166678	-0.685208	0.0319805
	ENPP2	0.000706708	-0.684777	0.0190403
	HIF3A	0.0160809	-0.682948	0.121163
	HOXB3	0.0108742	-0.682901	0.0972335
	MT1E	0.00398168	-0.682276	0.0536729
	SLC7A10	0.0371223	-0.678294	0.194965
	VIT	0.0195592	-0.677453	0.135044
	IGSF21	0.03068	-0.676061	0.1758
	C5orf38	0.027169	-0.676038	0.164053
	TDRD5	0.0129576	-0.674488	0.10705
	MS4A14	0.00961358	-0.674165	0.0905819
	APOBEC3A	0.0047212	-0.672751	0.0594639
	PPP1R14A	0.000317798	-0.672547	0.0118899
	GPR183	0.0013241	-0.670265	0.0283363
	MS4A7	0.00437421	-0.66954	0.0566936
	AMICA1	0.00275278	-0.669314	0.0427493
	ATP2B2	0.00441726	-0.669104	0.0570938
	CTSW	0.0184188	-0.667877	0.130256
	GZMH	0.00583937	-0.667802	0.066986
	MGST1	0.00400527	-0.667321	0.0537878
	EDNRB	4.67254e-05	-0.667238	0.00337138
	MRC1	0.0139165	-0.666659	0.112306
	CYTIP	0.00193664	-0.665454	0.0349685
	FOXF1	2.55273e-05	-0.66503	0.00221129
	GPBAR1	2.02756e-05	-0.663189	0.00186663
	IRX4	0.0265599	-0.663123	0.162381
	DUSP4	0.00521701	-0.662323	0.0628313
	MT1M	0.00389959	-0.660007	0.0529838
	CLEC3B	5.61764e-05	-0.659086	0.00381888
	CARD16	0.000332772	-0.657808	0.0122434
	S1PR4	0.0036143	-0.657447	0.0506151
	XCL1	0.00273129	-0.656003	0.0425767
	KLF4	0.000164031	-0.653299	0.00775936
	ABCB1	0.00394604	-0.65156	0.0534029
	APOLD1	0.000165778	-0.650926	0.00780599
	INHBB	0.000671717	-0.648711	0.0184363
	PYHIN1	0.0154415	-0.648054	0.118776
	BCL11B	0.0214862	-0.647482	0.142847
	GRASP	1.33916e-06	-0.646532	0.000239069
	TMEM22	2.8774e-06	-0.645948	0.000437579
	MT1L	0.0027399	-0.644331	0.0426441
	APOBEC3D	0.000159145	-0.644087	0.00761597
	OGN	0.0430444	-0.644068	0.210455
	PALMD	4.59595e-05	-0.643735	0.00334592
	BMP2	0.000150056	-0.643446	0.00740542
	GPR39	0.00269883	-0.642999	0.0422631
	CD79B	0.0142398	-0.642795	0.11384
	NPR1	0.000233209	-0.642745	0.00979098
	CCL4	0.00140721	-0.642696	0.0290937
	FGF2	0.00821661	-0.642333	0.0820498
	GIMAP1	5.69526e-05	-0.641913	0.00383839
	GGTA1	4.90838e-05	-0.641125	0.00346285
	IL1R2	0.00478408	-0.640515	0.0599251
	NPAS2	0.00178496	-0.639849	0.0331814
	BEGAIN	0.00705343	-0.63938	0.0751205
	IGFN1	0.0131615	-0.638011	0.108036
	INMT	0.00690408	-0.63659	0.074171
	PTX3	0.0154696	-0.634807	0.118929
	SOD3	0.00212246	-0.634096	0.0367404
	LIPE	0.00722746	-0.632781	0.0763407
	KLF15	0.00422559	-0.63245	0.0556812
	PDK4	0.00895133	-0.63239	0.0868368
	CEBPD	0.000380241	-0.632352	0.0132669
	VGLL1	0.0298927	-0.632278	0.17341
	FCN3	0.000552857	-0.632218	0.016402
	ABCD2	0.0132272	-0.632133	0.108361
	FOLR2	0.00360546	-0.631921	0.0505257
	PDCD1	0.013045	-0.631295	0.10747
	LOC145820	0.00108099	-0.63047	0.0247908
	SH2D1A	0.0293169	-0.628295	0.171523
	ALOX5	0.00025234	-0.628166	0.0102585
	GALNT14	0.041488	-0.628145	0.206715
	NCRNA00110	0.0428267	-0.627511	0.209641
	RASAL1	0.0489249	-0.625176	0.224804
	KCNJ16	0.0152112	-0.625131	0.118027
	TNNT3	0.0458864	-0.624404	0.217723
	NAP1L2	0.00776677	-0.623787	0.0793687
	LGI4	0.000407523	-0.623248	0.0135819
	XPNPEP2	0.0298407	-0.621882	0.173283
	USHBP1	1.26645e-05	-0.621059	0.00131315
	HLA.DQB1	0.00220849	-0.620403	0.0375334
	CLEC1A	4.38566e-06	-0.619957	0.000634068
	NAPSB	0.0118398	-0.61921	0.101917
	VSIG1	0.00987187	-0.619019	0.092123
	WIT1	0.0363138	-0.618742	0.192592
	MAFF	2.12192e-05	-0.618464	0.00193613
	TM4SF18	0.00160061	-0.617836	0.0313807
	SOCS2	0.00996253	-0.61577	0.0925782
	LEFTY2	0.0217441	-0.615221	0.143816
	RICH2	0.000496235	-0.614088	0.0153429
	PEAR1	1.04546e-05	-0.613673	0.00114167
	HLA.DQA1	0.00139235	-0.613288	0.0289321
	VMO1	0.000386699	-0.61295	0.0132669
	C3orf55	0.00472609	-0.612608	0.059489
	HRCT1	0.00562952	-0.61223	0.0656136
	KLF2	0.000117611	-0.612177	0.00628478
	CD209	0.0165364	-0.610845	0.123225
	GALNT12	0.000387206	-0.610628	0.0132669
	RBP1	0.0300337	-0.610056	0.173895
	C15orf34	8.16129e-05	-0.60895	0.00491353
	GNG11	1.46481e-06	-0.608654	0.000259247
	ABCB5	0.0179729	-0.60826	0.128778
	ADM	0.00799214	-0.608103	0.0806981
	TDRD10	0.000383101	-0.606928	0.0132669
	DMRT3	9.72639e-05	-0.605219	0.0055161
	BCMO1	0.000977932	-0.605015	0.0235645
	CX3CL1	0.0009537	-0.604988	0.0232535
	CCL4L2	0.003197	-0.604013	0.0467481
	SCN4A	0.00695505	-0.603923	0.0745625
	CBS	0.0224816	-0.603854	0.146477
	GPR171	0.0204345	-0.603432	0.138689
	CMA1	0.0444999	-0.603281	0.214134
	HLX	5.8394e-07	-0.602901	0.000124878
	JUN	0.000831044	-0.602093	0.0211942
	GEM	0.00185032	-0.601314	0.0339758
	LY6H	0.00503413	-0.600741	0.0616664
	BCL2L14	0.021645	-0.600161	0.143392
	PTPRCAP	0.0155921	-0.600084	0.119337
	TMEM88	0.000183636	-0.59969	0.0083224
	BMP6	0.00039008	-0.599191	0.0133029
	C14orf64	0.0204515	-0.599052	0.138689
	C1orf162	4.09706e-05	-0.598596	0.00308105
	ABCA10	0.0239656	-0.598181	0.152311
	CLEC17A	0.0290551	-0.59798	0.170575
	KLRK1	0.0191558	-0.597912	0.13327
	TMEM37	0.00146739	-0.597794	0.0297273
	NEFH	0.0182738	-0.597545	0.129692
	S1PR1	5.739e-05	-0.59748	0.00383839
	NPY	0.0079665	-0.597395	0.080565
	METTL7B	0.00742498	-0.597143	0.0775237
	GSTT2	0.0199727	-0.596904	0.136725
	SYT14	0.0125292	-0.596601	0.104947
	LOC158376	1.33993e-05	-0.596174	0.0013686
	FHL5	0.00168619	-0.595862	0.0321816
	PDE4B	0.0100291	-0.595844	0.0927685
	FAM13C	0.00214466	-0.595068	0.0369377
	TRAT1	0.0490693	-0.594882	0.224965
	ICAM2	8.42039e-06	-0.592824	0.000982219
	ABCA9	0.0368932	-0.592096	0.194338
	IGFBP6	0.000261998	-0.591937	0.0105467
	ASRGL1	0.0280699	-0.590301	0.166602
	VPREB3	0.0352805	-0.590283	0.189362
	GSTM2	0.0174062	-0.589186	0.126844
	LPL	0.0310878	-0.589179	0.177139
	RGS2	0.00436525	-0.589045	0.0566847
	FAM26F	0.00099012	-0.588767	0.0236913
	KLRD1	0.00290581	-0.588013	0.0440268
	RPS27	0.0420951	-0.587323	0.207843
	CCL5	0.0127231	-0.587146	0.105863
	CD3E	0.0437861	-0.586922	0.212333
	CYP11A1	0.00434257	-0.586676	0.0565333
	IL34	0.00471709	-0.586648	0.0594621
	ADAMTS1	0.00535492	-0.586361	0.063737
	HCST	0.000777651	-0.586208	0.020442
	ZC4H2	0.000237251	-0.585481	0.00987984
	CCL3	0.00650271	-0.585168	0.071499
	GALNTL2	0.0105392	-0.585022	0.0954381
	SPOCK2	0.0109002	-0.584941	0.0972462
	GPR109A	0.00350735	-0.584401	0.0499573
	CD5	0.0340815	-0.584082	0.185417
	LYPD6	0.0488653	-0.583365	0.224715
	STEAP1	0.00541796	-0.583203	0.06411
	SLCO3A1	0.000601836	-0.583191	0.0172629
	HSPB6	0.028225	-0.582987	0.167329
	CASQ2	0.0227511	-0.582254	0.147437
	SPRY1	0.000386514	-0.580545	0.0132669
	CRYAB	0.00907311	-0.579997	0.087657
	LRRC70	3.04196e-05	-0.579957	0.00249806
	IGF1	0.0248981	-0.57988	0.156295
	GNLY	0.0220011	-0.579796	0.144724
	ID3	6.63186e-07	-0.579675	0.000134804
	CLEC14A	5.91234e-07	-0.579561	0.000125134
	GFRA2	0.00873453	-0.579181	0.0857579
	GPR146	3.1603e-05	-0.578905	0.00254435
	XIRP1	0.0296286	-0.578268	0.172511
	DTX1	0.00359925	-0.577957	0.0505129
	CECR1	0.00170596	-0.577869	0.0321956
	STEAP2	0.0153616	-0.57747	0.118696
	APOBEC3G	0.00100276	-0.576886	0.023938
	RASGRP2	0.00766257	-0.576299	0.078814
	PRF1	0.0097372	-0.576125	0.0912807
	IER2	0.000198688	-0.576062	0.00876727
